# Dissecting mutational mechanisms underpinning signatures caused by replication errors and endogenous DNA damage

**DOI:** 10.1101/2020.08.04.234245

**Authors:** Xueqing Zou, Gene Ching Chiek Koh, Arjun Scott Nanda, Andrea Degasperi, Katie Urgo, Theodoros I. Roumeliotis, Chukwuma A Agu, Lucy Side, Glen Brice, Vanesa Perez-Alonso, Daniel Rueda, Cherif Badja, Jamie Young, Celine Gomez, Wendy Bushell, Rebecca Harris, Jyoti S. Choudhary, Josef Jiricny, William C Skarnes, Serena Nik-Zainal

**Affiliations:** Academic Department of Medical Genetics, School of Clinical Medicine, University of Cambridge, Cambridge CB2 9NB, UK; MRC Cancer Unit, University of Cambridge, Cambridge CB2 0XZ, UK; Wellcome Trust Sanger Institute, Hinxton CB10 1SA, UK; The Institute of Cancer Research, Chester Beatty Laboratories, London SW3 6JB, UK; UCL Institute for Women’s Health, Great Ormond Street Hospital, London WC1N 3JH, UK; Wessex Clinical Genetics Service, Mailpoint 627, Princess Anne Hospital, Coxford Road, Southampton, SO16 5YA, UK; Southwest Thames Regional Genetics Service, St George’s University of London, Cranmer Terrace, London, SW17 ORE, UK; Pediatrics Department, Doce de Octubre University Hospital, i+12 Research Institute, Madrid, Spain; Hereditary Cancer Laboratory, Doce de Octubre University Hospital, i+12 Research Institute, Madrid, Spain; Institute of Molecular Life Sciences of the University of Zurich and Institute of Biochemistry of the ETH Zurich, Otto-Stern-Weg 3, Zurich 8093, Switzerland; The Jackson Laboratory for Genomic Medicine, 10 Discovery Drive, Farmington, Connecticut, 06032, USA

**Keywords:** DNA replicative/repair deficiency, Mutagenesis, Mutational signatures, Whole genome sequencing, CRISPR-Cas9

## Abstract

Mutational signatures are imprints of pathophysiological processes arising through tumorigenesis. Here, we generate isogenic CRISPR-Cas9 knockouts (Δ) of 43 genes in human induced pluripotent stem cells, culture them in the absence of added DNA damage, and perform wholegenome sequencing of 173 daughter subclones. Δ*OGG1*, Δ*UNG*, Δ*EXO1*, Δ*RNF168*, Δ*MLH1*, Δ*MSH2*, Δ*MSH6*, Δ*PMS1*, and Δ*PMS2* produce marked mutational signatures indicative of being critical mitigators of endogenous DNA changes. Detailed analyses reveal that 8-oxo-dG removal by different repair proteins is sequence-context-specific while uracil clearance is sequencecontext-independent. Signatures of mismatch repair (MMR) deficiency show components of C>A transversions due to oxidative damage, T>C and C>T transitions due to differential misincorporation by replicative polymerases, and T>A transversions for which we propose a ‘reverse template slippage’ model. Δ*MLH1*, Δ*MSH6*, and Δ*MSH2* signatures are similar to each other but distinct from Δ*PMS2*. We validate these gene-specificities in cells from patients with Constitutive Mismatch Repair Deficiency Syndrome. Based on these experimental insights, we develop a classifier, MMRDetect, for improved clinical detection of MMR-deficient tumors.
