## Supplementary Table 1 for "Dissecting mutational mechanisms underpinning signatures caused by replication errors and endogenous DNA damage"

### Sheet: Sheet1
Ko_gene	Protein_KO	Subpathway_KO
UNG	Uracil-DNA glycosylase	BER
OGG1	8-Oxoguanine glycosylase	BER
POLB	DNA polymerase beta	BER
TDG	Thymine-DNA glycosylase	BER
PARP1	Poly [ADP-ribose] polymerase 1	BER/DSB repair/NER
PARP2	Poly [ADP-ribose] polymerase 2	BER/DSB repair/NER
MDC1	Mediator of DNA damage checkpoint protein 1	Checkpoint/DSB repair
RNF168	Ring finger protein 168	Checkpoint/DSB repair
RNF8	Ring finger protein 8	Checkpoint/DSB repair
TP53	Tumor protein p53	Checkpoint/DSB repair
ATM	ATM serine/threonine kinase	Checkpoint/DSB repair/DSB repair pathway choice
NBN	Nibrin	Checkpoint/DSB repair/DSB repair pathway choice
TP53BP1	Tumor suppressor p53-binding protein 1	Checkpoint/DSB repair/DSB repair pathway choice
ATP2B4	Plasma membrane calcium-transporting ATPase 4	Control
POLE3	DNA polymerase epsilon subunit 3	DNA replication
POLE4	DNA polymerase epsilon subunit 4	DNA replication
PIAS1	Protein inhibitor of activated STAT 1	DSB repair pathway choice/HR and HR regulation
PIAS4	protein inhibitor of activated STAT protein gamma	DSB repair pathway choice/HR and HR regulation
C1orf86	Fanconi anemia core complex-associated protein 20	FA and ICL repair
DCLRE1A	DNA cross-link repair 1A	FA and ICL repair
FAN1	Fanconi-associated nuclease 1	FA and ICL repair
FANCM	Fanconi anemia, complementation group M	FA and ICL repair
PIF1	PIF1 5-To-3 DNA Helicase	Helicases
SETX	Probable helicase senataxin	Helicases
RECQL5	ATP-dependent DNA helicase Q5	Helicases/HR and HR regulation
WRN	Werner syndrome ATP-dependent helicase	Helicases/HR and HR regulation
EXO1	Exonuclease 1	HR and HR regulation
POLN	DNA polymerase nu	HR and HR regulation/TLS
MSH6	MutS protein homolog 6	MMR
MLH1	MutL homolog 1	MMR
MSH2	MutS protein homolog 2	MMR
PMS1	PMS1 protein homolog 1	MMR
PMS2	protein homolog 2	MMR
C9orf142	Non-homologous end joining factor	NHEJ and MMEJ
NHEJ1	Non-Homologous End Joining Factor 1	NHEJ and MMEJ
POLM	DNA polymerase mu	NHEJ and MMEJ
POLQ	DNA polymerase theta	NHEJ and MMEJ
PRKDC	DNA-dependent protein kinase, catalytic subunit	NHEJ and MMEJ
XRCC4	X-ray repair cross-complementing protein 4	NHEJ and MMEJ
POLI	DNA polymerase iota	TLS
PRIMPOL	PrimPol	TLS
RAD18	E3 ubiquitin-protein ligase RAD18	TLS
REV1	DNA repair protein REV1	TLS
