## Supplementary Table 2 for "Dissecting mutational mechanisms underpinning signatures caused by replication errors and endogenous DNA damage"

### Sheet: Sheet1
Sample	Ko_gene	Protein_KO	Subpathway_KO	Doublings	Clonality	sub_num	indel_num	Seq.Comp	Seq.X	Phys.X
MSK0.148_s1	ATM	ATM serine/threonine kinase	Checkpoint/DSB repair/DSB repair pathway choice	15	Clonal	277	14	Y	18.4743	41.1541
MSK0.148_s2	ATM	ATM serine/threonine kinase	Checkpoint/DSB repair/DSB repair pathway choice	15	Clonal	255	9	Y	18.051	40.2944
MSK0.16_s1	ATM	ATM serine/threonine kinase	Checkpoint/DSB repair/DSB repair pathway choice	45	Polyclonal	359	6	Y	35.2519	91.0439
MSK0.16_s2	ATM	ATM serine/threonine kinase	Checkpoint/DSB repair/DSB repair pathway choice	45	Clonal	271	19	Y	32.0222	81.2905
MSK0.2_s3	ATP2B4	Plasma membrane calcium-transporting ATPase 4	Control	15	Clonal	161	7	Y	32.3903	70.7681
MSK0.2_s4	ATP2B4	Plasma membrane calcium-transporting ATPase 4	Control	30	Polyclonal	359	16	Y	31.8947	68.1951
MSK0.2_s5	ATP2B4	Plasma membrane calcium-transporting ATPase 4	Control	45	Clonal	263	15	Y	32.3619	69.1393
MSK0.2_s7	ATP2B4	Plasma membrane calcium-transporting ATPase 4	Control	45	Polyclonal	359	14	Y	32.9273	70.8972
MSK0.5_s4	ATP2B4	Plasma membrane calcium-transporting ATPase 4	Control	15	Clonal	146	9	Y	34.0452	72.9085
MSK0.5_s5	ATP2B4	Plasma membrane calcium-transporting ATPase 4	Control	30	Clonal	238	8	Y	28.7282	61.056
MSK0.5_s6	ATP2B4	Plasma membrane calcium-transporting ATPase 4	Control	45	Clonal	256	11	Y	33.4176	71.9536
MSK0.5_s8	ATP2B4	Plasma membrane calcium-transporting ATPase 4	Control	45	Clonal	306	14	Y	34.5134	73.952
MSK0.136_s1	C1orf86	Fanconi anemia core complex-associated protein 20	FA and ICL repair	15	Clonal	181	7	Y	19.2894	49.4369
MSK0.136_s2	C1orf86	Fanconi anemia core complex-associated protein 20	FA and ICL repair	15	Clonal	179	8	Y	21.2176	53.4595
MSK0.139_s1	C1orf86	Fanconi anemia core complex-associated protein 20	FA and ICL repair	15	Clonal	182	12	Y	19.9599	50.4366
MSK0.139_s2	C1orf86	Fanconi anemia core complex-associated protein 20	FA and ICL repair	15	Clonal	203	8	Y	20.0493	50.4002
MSK0.113_s1	C9orf142	Non-homologous end joining factor	NHEJ and MMEJ	15	Clonal	237	10	Y	19.3815	49.0953
MSK0.113_s2	C9orf142	Non-homologous end joining factor	NHEJ and MMEJ	15	Clonal	205	9	Y	19.3224	49.5333
MSK0.129_s1	C9orf142	Non-homologous end joining factor	NHEJ and MMEJ	15	Clonal	198	8	Y	19.8312	51.3031
MSK0.129_s2	C9orf142	Non-homologous end joining factor	NHEJ and MMEJ	15	Clonal	231	8	Y	19.3831	50.035
MSK0.41_s2	DCLRE1A	DNA cross-link repair 1A	FA and ICL repair	15	Clonal	159	5	Y	19.2457	47.3524
MSK0.41_s4	DCLRE1A	DNA cross-link repair 1A	FA and ICL repair	15	Clonal	161	7	Y	18.3073	45.1801
MSK0.42_s2	DCLRE1A	DNA cross-link repair 1A	FA and ICL repair	15	Clonal	168	0	Y	16.2557	40.7858
MSK0.42_s4	DCLRE1A	DNA cross-link repair 1A	FA and ICL repair	15	Clonal	139	4	Y	16.2454	40.5985
MSK0.71_s2	EXO1	Exonuclease 1	HR and HR regulation	15	Clonal	1646	29	Y	20.3402	53.2779
MSK0.71_s3	EXO1	Exonuclease 1	HR and HR regulation	15	Clonal	1095	29	Y	24.0317	61.7497
MSK0.71_s4	EXO1	Exonuclease 1	HR and HR regulation	15	Clonal	1268	18	Y	18.2446	47.6088
MSK0.122_s1	FAN1	Fanconi-associated nuclease 1	FA and ICL repair	15	Clonal	204	9	Y	19.3039	48.6077
MSK0.122_s2	FAN1	Fanconi-associated nuclease 1	FA and ICL repair	15	Clonal	194	6	Y	17.5548	45.6164
MSK0.19_s1	FAN1	Fanconi-associated nuclease 1	FA and ICL repair	45	Clonal	250	13	Y	35.391	92.1812
MSK0.19_s2	FAN1	Fanconi-associated nuclease 1	FA and ICL repair	45	Clonal	248	13	Y	34.1891	88.5423
MSK0.10_s1	FANCM	Fanconi anemia, complementation group M	FA and ICL repair	45	Polyclonal	247	5	Y	34.3818	93.481
MSK0.10_s2	FANCM	Fanconi anemia, complementation group M	FA and ICL repair	45	Clonal	144	12	Y	32.7018	80.7997
MSK0.140_s1	FANCM	Fanconi anemia, complementation group M	FA and ICL repair	15	Clonal	198	4	Y	18.1207	42.2704
MSK0.140_s2	FANCM	Fanconi anemia, complementation group M	FA and ICL repair	15	Clonal	197	9	Y	17.5566	41.7187
MSK0.126_s1	MDC1	Mediator of DNA damage checkpoint protein 1	Checkpoint/DSB repair	15	Polyclonal	161	4	Y	18.5715	48.0748
MSK0.126_s2	MDC1	Mediator of DNA damage checkpoint protein 1	Checkpoint/DSB repair	15	Polyclonal	177	2	Y	19.0846	48.9462
MSK0.126_s3	MDC1	Mediator of DNA damage checkpoint protein 1	Checkpoint/DSB repair	15	Clonal	191	8	Y	18.3879	46.2908
MSK0.126_s4	MDC1	Mediator of DNA damage checkpoint protein 1	Checkpoint/DSB repair	15	Clonal	168	7	Y	17.3914	45.0815
MSK0.172_s1	MLH1	MutL homolog 1	MMR	15	Clonal	2051	1530	Y	16.7189	46.6511
MSK0.172_s2	MLH1	MutL homolog 1	MMR	15	Clonal	1937	1935	Y	18.3036	46.9974
MSK0.173_s1	MLH1	MutL homolog 1	MMR	15	Clonal	1803	1912	Y	20.5769	53.8623
MSK0.173_s2	MLH1	MutL homolog 1	MMR	15	Clonal	1751	1648	Y	18.6616	49.8698
MSK0.120_s1	MSH2	MutS protein homolog 2	MMR	15	Clonal	2316	2122	Y	19.6935	50.3902
MSK0.120_s2	MSH2	MutS protein homolog 2	MMR	15	Clonal	2360	2106	Y	19.8937	51.1632
MSK0.120_s3	MSH2	MutS protein homolog 2	MMR	15	Polyclonal	2038	877	Y	15.9704	37.0913
MSK0.3_s4	MSH6	MutS protein homolog 6	MMR	15	Clonal	1790	637	Y	34.1574	73.0051
MSK0.3_s5	MSH6	MutS protein homolog 6	MMR	30	Clonal	2443	813	Y	34.205	74.1556
MSK0.3_s6	MSH6	MutS protein homolog 6	MMR	45	Clonal	2701	947	Y	31.3718	66.8285
MSK0.3_s8	MSH6	MutS protein homolog 6	MMR	45	Clonal	2688	978	Y	30.2215	65.7252
MSK0.4_s2	MSH6	MutS protein homolog 6	MMR	15	Clonal	1503	561	Y	33.6733	72.4773
MSK0.4_s3	MSH6	MutS protein homolog 6	MMR	30	Clonal	2198	713	Y	32.1295	68.562
MSK0.4_s4	MSH6	MutS protein homolog 6	MMR	45	Clonal	3001	1328	Y	68.9391	148.361
MSK0.4_s7	MSH6	MutS protein homolog 6	MMR	45	Clonal	2503	909	Y	32.183	68.1714
MSK0.62_s3	NBN	Nibrin	Checkpoint/DSB repair/DSB repair pathway choice	15	Clonal	135	6	Y	25.2486	64.7131
MSK0.62_s4	NBN	Nibrin	Checkpoint/DSB repair/DSB repair pathway choice	15	Clonal	178	9	Y	21.5127	55.7483
MSK0.65_s1	NHEJ1	Non-Homologous End Joining Factor 1	NHEJ and MMEJ	15	Clonal	215	14	Y	33.5905	84.9064
MSK0.65_s2	NHEJ1	Non-Homologous End Joining Factor 1	NHEJ and MMEJ	15	Clonal	258	11	Y	33.9987	84.2667
MSK0.9_s1	NHEJ1	Non-Homologous End Joining Factor 1	NHEJ and MMEJ	15	Clonal	63	6	Y	36.916	92.065
MSK0.9_s2	NHEJ1	Non-Homologous End Joining Factor 1	NHEJ and MMEJ	15	Clonal	85	4	Y	39.6304	99.2483
MSK0.106_s1	OGG1	8-Oxoguanine glycosylase	BER	15	Clonal	451	7	Y	16.5575	42.9735
MSK0.106_s2	OGG1	8-Oxoguanine glycosylase	BER	15	Clonal	434	5	Y	18.8466	48.1343
MSK0.25_s1	OGG1	8-Oxoguanine glycosylase	BER	45	Clonal	717	22	Y	34.1871	88.7693
MSK0.25_s2	OGG1	8-Oxoguanine glycosylase	BER	45	Polyclonal	865	7	Y	31.2313	80.4075
MSK0.128_s1	PARP1	Poly [ADP-ribose] polymerase 1	BER/DSB repair/NER	15	Clonal	331	13	Y	19.4324	49.7527
MSK0.128_s2	PARP1	Poly [ADP-ribose] polymerase 1	BER/DSB repair/NER	15	Clonal	212	18	Y	19.8173	50.6388
MSK0.18_s2	PARP1	Poly [ADP-ribose] polymerase 1	BER/DSB repair/NER	45	Clonal	487	46	Y	34.015	88.2884
MSK0.137_s1	PARP2	Poly [ADP-ribose] polymerase 2	BER/DSB repair/NER	15	Clonal	185	12	Y	16.6289	43.9502
MSK0.137_s2	PARP2	Poly [ADP-ribose] polymerase 2	BER/DSB repair/NER	15	Clonal	202	10	Y	21.0143	53.4886
MSK0.96_s1	PARP2	Poly [ADP-ribose] polymerase 2	BER/DSB repair/NER	15	Clonal	172	9	Y	16.9713	44.2247
MSK0.96_s2	PARP2	Poly [ADP-ribose] polymerase 2	BER/DSB repair/NER	15	Polyclonal	217	7	Y	19.5784	50.6959
MSK0.13_s1	PIAS1	Protein inhibitor of activated STAT 1	DSB repair pathway choice/HR and HR regulation	45	Clonal	126	11	Y	31.592	81.4693
MSK0.13_s2	PIAS1	Protein inhibitor of activated STAT 1	DSB repair pathway choice/HR and HR regulation	45	Clonal	130	11	Y	31.8295	79.6612
MSK0.142_s1	PIAS1	Protein inhibitor of activated STAT 1	DSB repair pathway choice/HR and HR regulation	15	Clonal	163	6	Y	17.0284	39.848
MSK0.142_s2	PIAS1	Protein inhibitor of activated STAT 1	DSB repair pathway choice/HR and HR regulation	15	Clonal	163	5	Y	16.3388	38.4095
MSK0.134_s1	PIAS4	protein inhibitor of activated STAT protein gamma	DSB repair pathway choice/HR and HR regulation	15	Clonal	151	5	Y	18.9442	48.5961
MSK0.134_s2	PIAS4	protein inhibitor of activated STAT protein gamma	DSB repair pathway choice/HR and HR regulation	15	Clonal	167	8	Y	20.0451	51.4606
MSK0.23_s1	PIAS4	protein inhibitor of activated STAT protein gamma	DSB repair pathway choice/HR and HR regulation	45	Clonal	243	13	Y	34.2786	89.0368
MSK0.23_s2	PIAS4	protein inhibitor of activated STAT protein gamma	DSB repair pathway choice/HR and HR regulation	45	Clonal	230	13	Y	34.4601	89.0768
MSK0.45_s2	PIF1	PIF1 5-To-3 DNA Helicase	Helicases	15	Clonal	164	11	Y	36.8055	90.3663
MSK0.45_s4	PIF1	PIF1 5-To-3 DNA Helicase	Helicases	15	Clonal	183	19	Y	34.7338	86.0347
MSK0.46_s2	PIF1	PIF1 5-To-3 DNA Helicase	Helicases	15	Clonal	181	12	Y	32.6021	81.098
MSK0.46_s4	PIF1	PIF1 5-To-3 DNA Helicase	Helicases	15	Clonal	183	9	Y	36.9017	91.5992
MSK0.123_s1	PMS1	PMS1 protein homolog 1	MMR	15	Clonal	193	21	Y	19.751	49.9601
MSK0.123_s2	PMS1	PMS1 protein homolog 1	MMR	15	Clonal	279	27	Y	20.1427	51.5854
MSK0.130_s1	PMS1	PMS1 protein homolog 1	MMR	15	Clonal	301	17	Y	18.8476	47.4985
MSK0.130_s2	PMS1	PMS1 protein homolog 1	MMR	15	Clonal	362	22	Y	18.6441	47.5774
MSK0.170_s1	PMS2	protein homolog 2	MMR	15	Clonal	1449	1167	Y	18.5165	49.4324
MSK0.170_s2	PMS2	protein homolog 2	MMR	15	Polyclonal	1618	1048	Y	21.3719	55.4569
MSK0.171_s1	PMS2	protein homolog 2	MMR	15	Clonal	1421	1261	Y	19.7044	51.7816
MSK0.171_s2	PMS2	protein homolog 2	MMR	15	Polyclonal	1665	758	Y	19.6876	52.9905
MSK0.161_s1	POLB	DNA polymerase beta	BER	15	Clonal	250	12	Y	18.5411	44.6493
MSK0.161_s2	POLB	DNA polymerase beta	BER	15	Clonal	268	18	Y	18.0053	43.9886
MSK0.162_s1	POLB	DNA polymerase beta	BER	15	Clonal	315	11	Y	18.6289	44.9853
MSK0.162_s2	POLB	DNA polymerase beta	BER	15	Clonal	216	14	Y	17.4075	42.6243
MSK0.47_s2	POLE3	DNA polymerase epsilon subunit 3	DNA replication	15	Clonal	136	10	Y	34.3329	86.1969
MSK0.47_s4	POLE3	DNA polymerase epsilon subunit 3	DNA replication	15	Clonal	162	12	Y	35.2914	87.0256
MSK0.48_s2	POLE3	DNA polymerase epsilon subunit 3	DNA replication	15	Clonal	128	8	Y	32.4254	80.5388
MSK0.48_s4	POLE3	DNA polymerase epsilon subunit 3	DNA replication	15	Clonal	140	9	Y	33.9384	85.007
MSK0.138_s1	POLE4	DNA polymerase epsilon subunit 4	DNA replication	15	Clonal	192	9	Y	21.1392	53.9142
MSK0.138_s2	POLE4	DNA polymerase epsilon subunit 4	DNA replication	15	Clonal	158	7	Y	18.6676	46.6632
MSK0.67_s1	POLE4	DNA polymerase epsilon subunit 4	DNA replication	15	Polyclonal	218	7	Y	16.513	42.5102
MSK0.67_s2	POLE4	DNA polymerase epsilon subunit 4	DNA replication	15	Clonal	192	8	Y	16.4776	41.1442
MSK0.101_s1	POLI	DNA polymerase iota	TLS	15	Clonal	248	19	Y	18.333	46.7227
MSK0.101_s2	POLI	DNA polymerase iota	TLS	15	Polyclonal	155	4	Y	16.7471	45.0356
MSK0.104_s1	POLI	DNA polymerase iota	TLS	15	Clonal	264	8	Y	19.9511	50.8848
MSK0.104_s2	POLI	DNA polymerase iota	TLS	15	Clonal	241	9	Y	17.38	44.0064
MSK0.49_s2	POLM	DNA polymerase mu	NHEJ and MMEJ	15	Polyclonal	231	12	Y	34.0458	87.0879
MSK0.49_s4	POLM	DNA polymerase mu	NHEJ and MMEJ	15	Polyclonal	267	18	Y	36.1216	88.8799
MSK0.50_s2	POLM	DNA polymerase mu	NHEJ and MMEJ	15	Clonal	167	11	Y	37.2897	93.3278
MSK0.50_s4	POLM	DNA polymerase mu	NHEJ and MMEJ	15	Polyclonal	149	5	Y	38.9088	97.303
MSK0.107_s1	POLN	DNA polymerase nu	HR and HR regulation/TLS	15	Clonal	168	11	Y	17.112	43.9645
MSK0.107_s2	POLN	DNA polymerase nu	HR and HR regulation/TLS	15	Clonal	198	14	Y	18.1402	46.7577
MSK0.28_s1	POLN	DNA polymerase nu	HR and HR regulation/TLS	45	Clonal	258	12	Y	34.0344	88.3131
MSK0.28_s2	POLN	DNA polymerase nu	HR and HR regulation/TLS	45	Clonal	254	12	Y	33.6286	88.3608
MSK0.51_s2	POLQ	DNA polymerase theta	NHEJ and MMEJ	15	Clonal	195	17	Y	39.7044	98.92
MSK0.51_s4	POLQ	DNA polymerase theta	NHEJ and MMEJ	15	Clonal	179	9	Y	35.8197	89.2162
MSK0.82_s1	POLQ	DNA polymerase theta	NHEJ and MMEJ	15	Clonal	143	5	Y	17.7227	46.199
MSK0.82_s2	POLQ	DNA polymerase theta	NHEJ and MMEJ	15	Clonal	137	8	Y	19.4989	50.3513
MSK0.133_s1	PRIMPOL	PrimPol	TLS	15	Clonal	149	11	Y	17.9108	46.3684
MSK0.133_s2	PRIMPOL	PrimPol	TLS	15	Polyclonal	108	1	Y	17.5824	44.92
MSK0.143_s1	PRIMPOL	PrimPol	TLS	15	Clonal	220	10	Y	16.675	38.1303
MSK0.143_s2	PRIMPOL	PrimPol	TLS	15	Clonal	263	10	Y	18.6439	43.8211
MSK0.26_s2	PRKDC	DNA-dependent protein kinase, catalytic subunit	NHEJ and MMEJ	15	Clonal	139	9	Y	19.9522	52.4444
MSK0.26_s3	PRKDC	DNA-dependent protein kinase, catalytic subunit	NHEJ and MMEJ	15	Clonal	180	5	Y	17.5271	46.5382
MSK0.26_s4	PRKDC	DNA-dependent protein kinase, catalytic subunit	NHEJ and MMEJ	15	Clonal	160	4	Y	20.6344	48.1917
MSK0.83_s1	RAD18	E3 ubiquitin-protein ligase RAD18	TLS	15	Polyclonal	207	2	Y	18.1193	47.2945
MSK0.83_s2	RAD18	E3 ubiquitin-protein ligase RAD18	TLS	15	Clonal	189	7	Y	18.7045	48.721
MSK0.95_s1	RAD18	E3 ubiquitin-protein ligase RAD18	TLS	15	Clonal	190	10	Y	19.1641	48.8745
MSK0.95_s2	RAD18	E3 ubiquitin-protein ligase RAD18	TLS	15	Clonal	188	8	Y	19.0331	48.6453
MSK0.154_s1	RECQL5	ATP-dependent DNA helicase Q5	Helicases/HR and HR regulation	15	Clonal	162	8	Y	18.3768	42.3381
MSK0.154_s2	RECQL5	ATP-dependent DNA helicase Q5	Helicases/HR and HR regulation	15	Clonal	153	4	Y	17.2778	39.7987
MSK0.21_s2	RECQL5	ATP-dependent DNA helicase Q5	Helicases/HR and HR regulation	45	Clonal	191	12	Y	32.6279	83.5055
MSK0.21_s3	RECQL5	ATP-dependent DNA helicase Q5	Helicases/HR and HR regulation	45	Clonal	220	12	Y	33.1694	85.0588
MSK0.52_s1	REV1	DNA repair protein REV1	TLS	15	Polyclonal	68	1	Y	17.8669	41.3493
MSK0.52_s2	REV1	DNA repair protein REV1	TLS	15	Clonal	186	14	Y	32.2715	82.2016
MSK0.52_s3	REV1	DNA repair protein REV1	TLS	15	Polyclonal	122	4	Y	16.0631	37.9742
MSK0.52_s4	REV1	DNA repair protein REV1	TLS	15	Clonal	176	10	Y	34.5543	86.4688
MSK0.116_s1	RNF168	Ring finger protein 168	Checkpoint/DSB repair	15	Clonal	739	12	Y	17.2271	43.5576
MSK0.116_s2	RNF168	Ring finger protein 168	Checkpoint/DSB repair	15	Clonal	775	17	Y	21.9107	53.0235
MSK0.14_s1	RNF168	Ring finger protein 168	Checkpoint/DSB repair	45	Clonal	272	10	Y	33.5872	91.2184
MSK0.14_s2	RNF168	Ring finger protein 168	Checkpoint/DSB repair	45	Clonal	271	8	Y	35.3794	91.7825
MSK0.108_s1	RNF8	Ring finger protein 8	Checkpoint/DSB repair	15	Polyclonal	251	5	Y	19.4782	50.3557
MSK0.108_s2	RNF8	Ring finger protein 8	Checkpoint/DSB repair	15	Clonal	231	5	Y	17.7242	45.5706
MSK0.12_s1	RNF8	Ring finger protein 8	Checkpoint/DSB repair	45	Clonal	145	7	Y	34.768	91.6384
MSK0.12_s2	RNF8	Ring finger protein 8	Checkpoint/DSB repair	45	Clonal	111	3	Y	31.7322	78.6718
MSK0.145_s1	SETX	Probable helicase senataxin	Helicases	15	Polyclonal	197	10	Y	20.6954	45.7683
MSK0.145_s2	SETX	Probable helicase senataxin	Helicases	15	Clonal	184	10	Y	22.2118	49.1514
MSK0.165_s1	SETX	Probable helicase senataxin	Helicases	15	Clonal	171	6	Y	17.8573	44.5037
MSK0.165_s2	SETX	Probable helicase senataxin	Helicases	15	Clonal	158	8	Y	18.8405	47.5899
MSK0.135_s1	TDG	Thymine-DNA glycosylase	BER	15	Polyclonal	365	5	Y	19.7745	50.4911
MSK0.135_s2	TDG	Thymine-DNA glycosylase	BER	15	Clonal	275	5	Y	19.6143	49.949
MSK0.135_s3	TDG	Thymine-DNA glycosylase	BER	15	Clonal	249	8	Y	16.9104	44.0562
MSK0.135_s4	TDG	Thymine-DNA glycosylase	BER	15	Clonal	200	11	Y	18.9387	47.3773
MSK0.69_s1	TP53	Tumor protein p53	Checkpoint/DSB repair	15	Polyclonal	278	11	Y	36.6416	90.0883
MSK0.69_s2	TP53	Tumor protein p53	Checkpoint/DSB repair	15	Polyclonal	219	8	Y	33.4753	83.6337
MSK0.70_s2	TP53	Tumor protein p53	Checkpoint/DSB repair	15	Polyclonal	365	18	Y	38.3196	94.6106
MSK0.24_s1	TP53BP1	Tumor suppressor p53-binding protein 1	Checkpoint/DSB repair/DSB repair pathway choice	45	Clonal	262	9	Y	34.7087	90.5894
MSK0.24_s2	TP53BP1	Tumor suppressor p53-binding protein 1	Checkpoint/DSB repair/DSB repair pathway choice	45	Clonal	310	8	Y	34.1336	88.4389
MSK0.94_s1	TP53BP1	Tumor suppressor p53-binding protein 1	Checkpoint/DSB repair/DSB repair pathway choice	15	Clonal	163	3	Y	18.8865	47.4554
MSK0.94_s2	TP53BP1	Tumor suppressor p53-binding protein 1	Checkpoint/DSB repair/DSB repair pathway choice	15	Clonal	169	6	Y	17.5196	45.0064
MSK0.6_s3	UNG	Uracil-DNA glycosylase	BER	15	Clonal	263	9	Y	34.5316	75.1131
MSK0.6_s4	UNG	Uracil-DNA glycosylase	BER	30	Clonal	282	7	Y	35.4069	75.5116
MSK0.6_s5	UNG	Uracil-DNA glycosylase	BER	45	Clonal	361	9	Y	32.256	69.1823
MSK0.6_s6	UNG	Uracil-DNA glycosylase	BER	45	Clonal	389	17	Y	34.8995	73.9107
MSK0.55_s2	WRN	Werner syndrome ATP-dependent helicase	Helicases/HR and HR regulation	15	Clonal	147	9	Y	31.2258	78.749
MSK0.55_s4	WRN	Werner syndrome ATP-dependent helicase	Helicases/HR and HR regulation	15	Clonal	124	12	Y	38.3117	96.7401
MSK0.56_s2	WRN	Werner syndrome ATP-dependent helicase	Helicases/HR and HR regulation	15	Clonal	199	10	Y	36.486	90.2893
MSK0.56_s4	WRN	Werner syndrome ATP-dependent helicase	Helicases/HR and HR regulation	15	Clonal	193	18	Y	34.2962	85.3939
MSK0.77_s1	XRCC4	X-ray repair cross-complementing protein 4	NHEJ and MMEJ	15	Clonal	238	11	Y	36.6905	91.1107
MSK0.77_s2	XRCC4	X-ray repair cross-complementing protein 4	NHEJ and MMEJ	15	Clonal	217	15	Y	36.3172	90.4528
MSK0.78_s1	XRCC4	X-ray repair cross-complementing protein 4	NHEJ and MMEJ	15	Clonal	292	17	Y	36.1429	91.2797
MSK0.78_s2	XRCC4	X-ray repair cross-complementing protein 4	NHEJ and MMEJ	15	Clonal	262	9	Y	36.4996	90.7015
