## Supplementary Table 9 for "Dissecting mutational mechanisms underpinning signatures caused by replication errors and endogenous DNA damage"

### Sheet: Sheet1
Ko_gene	gRNA1	Primers for genotyping	gRNA2
UNG	ATTGCTAATAGCAGAGTTGC TGG	GF1:TAAGGCAGCCACACCTAATACTTAG GR1:CAGGAGCTAAATCCATGATGAAACC
OGG1	CGTGGACTCCCACTTCCAAG AGG	GF1:AATAATACTCTGGAGACACTTCCCG GR1:AAATAATGTGCCCAAGTGAGAGTTG	GAGCCAGGGTAACATCTAGC TGG	GF1:GAGCAGATGGAGTATGGAAGAAATG GR1:CTTTCTTCAACCCTCATGACAACTC
POLB	TCAGCCCAATTCGCTGATGA TGG		TGAACCATCATCAGCGAATT GGG
TDG	TTGTAAGCAGCCATTAGTCC CGG	GF1: CTCATCTCTAAAACAAGCCCACAAG; GR1: AAATGCCTGCCCAAGAATATATAGC
PARP1	CTTTATCCTCTGTAGCAAGG AGG	GF1: CGGTTGTTACAAACAGACAGATGAG; GR1: GGAGGAAAAAGAATCTGGGGAAAAG	TCCCAGGAGTCAAGAGTGAA GGG	GF1: TACAAACAGACAGATGAGATGGACC; GR1: GAAAGAGAATCCAGACAGCAGAATG
PARP2	GTGTACAGCCAAGGTGGGGA AGG	GF1: TTTCACGTTTATGGTGATTTCCCAG; GR1: GGTCTCATAAATATAATGGTGCCACC	AGCTTTGCCCTTTAACAGCA AGG	GF1: GGTTTTCAGAGCTTTGGGGATTAC; GR1: AAGATCTGAACACTGTGATGCTATC
MDC1	AAAATCTGTCAAGAACAGAA AGG	GF1: AAGTGCTTCAGAAGGTTAACAACAG; GR1: GGCTCTTTCTTACATCTGCAACTAC	GGCGTATGGTAAAAAAATCA AGG	GF1: ACAACAGAAAGATTGGTGGAAAGAG; GR1: TATATGTATAATGGCTGACCCTGGC
RNF168	GAGTCCACGACGATACCCGG CGG	GF1:TCAGCAGCCTCAAAACAACTTAAAG GR1:CACTGTACATGAACCTCAGAAACAC	CTCTCGTCAACGTGGAACTG TGG	GF1:AAAGTTCCCAAAGACTTCTACCAAC GR1:GGTACATAAATGTTCGTATCGCCAG
RNF8	TGAGGGCCAATGGACAATTA TGG	GF1: CTCAGGACATTCAGGGTCTTATAGG; GR1: CTAGAAGGAAGGGTACAAAGCAAAC	AGTGGTTTCGAGAAATCATC AGG	GF1: AGAGTGAGAACAGAAACAGTAGGAG; GR1: ATCTTTCCTCTCTATTGCCTGACTG
TP53	GATGGCCATGGCGCGGACGC GGG	GF1: CTGAGTCAGGAAACATTTTCAGACC; GR1: CAAGAAGAAAACGGCATTTTGAGTG	GAGCGCTGCTCAGATAGCGA TGG	GF1: TTCAGACCTATGGAAACTGTGAGTG; GR1: GAGGCAAGGAAAGGTGATAAAAGTG
ATM	CGAATTCGAGTGTGTGAATT AGG	GF1: TGATGCAAAAATGAAGGTAGTCTGG; GR1: CAACCTTCCATTCAGTACTAATGCC	AGTTGACAGCCAAAGTCTTG AGG	GF1: GAATAATGTTATTTGGGGACTGGGC; GR1: TCTCCAATTTATTCTCCCACCTGAG
NBN	CAAGAAGAGCATGCAACCAA AGG	GF1: ATTTCACTAGTTTCCAGTAAGGGGG; GR1: CCCAGCCATGAATATGCTTTCAATAAC	AATCAAGCTATATTGCAACT TGG	GF1: ATTTCACTAGTTTCCAGTAAGGGGG; GR1: CCCAGCCATGAATATGCTTTCAATAAC
TP53BP1	GTTGTCTGCACAAGAACTTA TGG		CATAGCAGCAACAGATGCTT TGG
ATP2B4	GGCTTCCGTATGTACAGCAA GGG	GF1:GATTTAGGAGAGTCCAGTTAGTCCC; GR1:TCTTACCCATATGTGAATGCAATGC	ACCGTTGGGATTCCTGATGA CGG	GF1:TATCTTGGATTTTTGTGTGGGACTG; GR1:TGTCTTTATTCTTGAATGGCACTGC
POLE3	GCTAACAACTTTGCAATGAA AGG	GF1: ATCTCTATATGGCCAGCATTATCCC; GR1: CTAGGGAAGACTGCAGATCAAAAAC	TCAATGGGGTAACGAACCGC TGG	GF1: GTGAGGGGCGAAAAGATTAAAAATG; GR1: TGTGATCAGATTACTACCACACCAG
POLE4	TGCCTACTGTTGCGCTCAGC AGG	GF1: ATGACTTTTTCTTGTTTCCTCTGGC; GR1: AGTGAAGAGTAAGCTGATCAGACTG	GCCTACTGTTGCGCTCAGCA GGG	GF1: AGCCTCCATGACTTTTTCTTGTTTC; GR1: AAGCGGTGACCCTTTAAATGTTAAC
PIAS1	ATTCCACAACTCACTTACGA TGG	GF1: TTATGGCATATGAATTGGGTTGCTG; GR1: ATATAATCACTGCTACCAGGGGAAG	CATAGGACTTGAATGTACGT TGG	GF1: TCAGTAATATGAGTCCAGCTCTGTC; GR1: TGTGAATACATACCACAAACAGCAG
PIAS4	AGTACTTAAACGGACTGGGA CGG	GF1: CTCTGCTGTTTGGTTTTTATTTCGC; GR1: CTCCAGCCTAACCTCACTAAGTC	TCAATATTGGGGCCTGCCAG CGG	GF1: TTTGGTTTTTATTTCGCTGGAGAGG; GR1: CCTAACCTCACTAAGTCCCAGGG
C1orf86	AGTGGGCTCCGGGCCGCACC TGG	GF1: CATCTCCATCTGCTCACTCAAGTC; GR1: ATCAAGTGTTCGAATGTGCTTGAAG	TCGGACCCAAGACCTTTTCC TGG	GF1: CCTTTCCCTGAACACCAACCTATG; GR1: CAAACCCTTGTTCCCAAAGATATGG
DCLRE1A	CGTCCTGTTTTGCAGATAAC TGG	GF1: CATATGTGAGATTATGTTGGCCCTC; GR1: AAAAGGGTGTCTTCCTAAAGTTTGC	ATATATTCACCCATTGCCAC TGG	GF1: TTAGATCAATACTGCCCCCATTGAG; GR1: AGCTACACAGTTACTCTGAAAGGAC
FAN1	GGTGGACGCCTTTCTCAAAT TGG	GF1: AAGCCTATGTGAACACTAAGGAGAG; GR1: AACCTTAAAGGACAGTGGTTTTCAC	ATTGGGATTCACCAAGTGGA AGG	GF1: ATTGCCTCTAAAAACTTCATCTGCC; GR1: GTCTGCAAAAGGAAGCATTAAACAC
FANCM	GATGAAGCTCATAAAGCTCT CGG	GF1: AAAAATTCTGACGAATAGCTGGACC; GR1: GCATCTTGTAGAAGAGGAAATGGTG	CGGGACAAGCTCCTCTAGAA AGG	GF1: ATTAAAATAATGGGTTGCCACTCCC; GR1: TCACGAAGAATTCTCAAGCATCTTG
PIF1	GACTTCCCTGTTCCTGGACA GGG	GF1: GCATATTCTAAGGGTGGATTTTCGG; GR1: AATCTTCTATCCACTTGCCTCCTAC	CTGGGCTCACTGCCCCCCAC AGG	GF1: TCACGTCCTTTATAGCACCCATTAC; GR1: TCCTACCTTGGGTGAAAAATCTAGC
SETX	TGTTGAAGCACTTTGTCGGA TGG	GF1: ACCACACATTGCATTTGGTACATAG; GR1: TGCTTTCTATCCATCCTTGAGAGTC	TGTTGAAGCACTTTGTCGGA TGG	GF1: ATTAGAATCTAGTCAGGGACCACAC; GR1: AAACCTAGAGAAAGGACCAACAGTG
RECQL5	ATGCCTTTGGCCAACAGAGC AGG	GF1: TTCTCTGAGTTGGGGTTGTGTATAG; GR1: GATTTCATCCTGGCTCACTTAATCG	TCATTGCTTTGATTCAGGTG AGG	GF1: TGGCCTGGAATAGTTCAATGTTTTC; GR1: TCAATCTCTATGGAAGGTGAAGTGG
WRN	TTAAAAATGGAAAGAAATCT GGG	GF1: TTCAGATGTAGGTTTGTATCCCAGC; GR1: AACTATAGTGAAGTTGTGCTGTTGC	GTTCTACCGTGCCACTATTG AGG	GF1: TTGAGGCCAAGTAATGAGTAGTGAG; GR1: CAAGTAGAAAAACACCACATAGAGGG
EXO1	TTGGCTTGTCGTCTTCTGCA AGG	GF1:TATACACCATGTCTTCTCAGCTCAG; GR1:AATTCTGGACACACTTTTACACCAC	TCTTCGTGAGGGGAAAGTCT CGG	GF1: TGAGTTCAAGTAGGTAGCTCATCTG; GR1: TTTCCTTCTAGCTTGACCCATACAG
POLN	ACAGAAGAAACGGGGGTCTG TGG		GTAAAACGCCAAGCAGAGGG TGG
MSH6	GGAACATTCATCCGCGAGAA AGG	GF1: ATAATGGTTGGATCCAGCTTTTCAC; GR1: TACTTTGCTTGGCCAAGATTATGTG	AAACCAGACAAGGCCACCAG GGG	GF1: AAAACTGATAATGGTTGGATCCAGC; GR1: TCTCTTTCCACCTGTATGTCAGATC
MLH1	GGCTGCATACACTGTTTCTA TGG	GF1: CAGTCCCAAGCCGATAGTAA; GR1: GGAGGTGCTGATAGCTTGTA
MSH2	TCAAACTGAGAGAGATTGCC AGG	GF1: AAAAGATCTTCTTCTGGTTCGTCAG; GR1: AAAATAGTCCCAACGGTAACAACTC	AATGATATGTCAGCTTCCAT TGG	GF1: AAAAGATCTTCTTCTGGTTCGTCAG; GR1: AAAATAGTCCCAACGGTAACAACTC
PMS1	GTATCCTTAAACCTGACTTA AGG	GF1: AGAATCACATGGGGAGATTGATTTC; GR1: AAGCACTCAAGCCATTTCTTAGATG	GCAGTTACAGTTGTACCTGT TGG
PMS2	ATGCTGTCTTCTAGCACTTC AGG	GF1: TTGGGGTTGCGAGATTAGTT; GR1: TACCTAAGCAAACGTGGACG
C9orf142	AGGCTGCGGGCGCTGACACT GGG	GF1: CAGAACCATTATTTATGTGGCCAGG; GR1: ACTTCCAGTGTCTCAGGGTCTAC	GGGCCCCCCTGAAAGCGTCA GGG	GF1: ATCCTCTTCCTCCTGCCCTCATAG; GR1: CAATAAAGGCATCTTTGTCGGGAG
NHEJ1	TCACCAATGCTGCATGCCTC TGG	GF1: AATCTGTTTGATTCCATGGAAAGGG; GR1: CTACAAAGAGGAGGCATTCAGGAAG	GAATCTGCAGGATCTGTATA TGG	GF1: CCTCATTCTGCCTAACCCATTTATG; GR1: GCATTCAGGAAGTGTCTGACATAGG
POLM	AACATGTGTCGCTTCGGAGC TGG		AGAGGAGGCCGTCAGCTGGC AGG
POLQ	AATAAAAGTAGACGGTTATA TGG	GF1: AAAGATTTTAAGTGCTATTGGGCCC; GR1: GGGCAATTCTTTTCCAAGATGTTTC	TCTGATCAATCGCCTCATAG AGG	GF1: ATAGTGAAAGGCTCATTATTGGCAG; GR1: ATATTGAGATGCCAATTCTTGCCTC
PRKDC	CCTGGAATCCTTTCTGAAAC AGG	GF1: AGTGTGAATATGTTTAGTGCCAACG; GR1: GTACTTTCTTCATCTCTGCACTGTG	TTTTCAATTCTACATTTGTG TGG	GF1: AGATACAAGACCATGCTTCTACAGG; GR1: GGGAAGATCCACATTTGGTACTTTC
XRCC4	AGAACTTATTTGTTATTGCT TGG	GF1: CTTTTTGAAGTCCAGTGCATCTAGG; GR1: CTTCACAACAAGACAAAAGCACTTG	TTCAACTTTCTCTAGGTTGA AGG	GF1: TGTGTATACGGGCCAAATACTTTTG; GR1: GCTGGATCATAATAAAGCAGGTGAC
POLI	TACTTGCTAGTCTTTTAAAC AGG	GF1: GTAGAGTTGTCTGTGAGTTTGTGTG; GR1: TTTCACAGGTTTTGTATGTCACAGG
PRIMPOL	TTTAACAAACCTGCCAACCC AGG	GF1: CCAGCCGTATTCAAGTATTTCTCAG; GR1: ATTATGCCTCCTCACAGTAAGACTC	AGCTTGCACACAGCATTTTC AGG	GF1: AAGGAGAGTAAATTGTTAGCATGCC; GR1: GAGAAGGGGCTTATTGAAATGTGTC
RAD18	CGCTTAGCCTCTGAGGGATC TGG	GF1: TTCCTTCTGGGCTTTTAATTATGCC; GR1: AAGTCACAAAATTGAAGTCCTGGTC	CTCCAGACAGTCTTTAAAGC AGG	GF1: TTGACCTGCCTTCAAGTTTGTATTG; GR1: TGTGGGAAGTCACAAAATTGAAGTC
REV1	CCATTTGCTTGCGCAGAATC TGG	GF1: TTTTGAAGCAAGTAGGATTTGACCC; GR1: GATTAGATGCCTGAATAGCCACAAC	AATTGCATCTTGTAGTTATG AGG	GF1: TCAAACCAGGAAGAGTTGTTTAAGC; GR1: GTTTGGCATGTCATGAATGGAAAAC
