## Supplementary Table 11 for "Dissecting mutational mechanisms underpinning signatures caused by replication errors and endogenous DNA damage"

### Sheet: Sheet1
Result	Query tag	Search result	Query type	Mismatch	Ends with RG	Chr Position	Strand	Cut site	Score	Gene
ATTGCTAATAGCAGAGTTGCTGG -- hit ATTGCTAATAGCAGAGTTGCTGG -- query	Query: ATTGCTAATAGCAGAGTTGCTGG	hit: ATTGCTAATAGCAGAGTTGCTGG	No indel	0	Yes	Chr12:109539577-109539599	-	109539580	0	UNG
TTGCTAATAGCAGAGTTGCTGG -- hit TTGCTAATAGCAGAGTTGCTGG -- query	Query: TTGCTAATAGCAGAGTTGCTGG	hit: TTGCTAATAGCAGAGTTGCTGG	Del 23	0	Yes	Chr12:109539577-109539598	-	109539580	0.61	UNG
TTGCTAATAGCAGAGTTGCTGG -- hit ATGCTAATAGCAGAGTTGCTGG -- query	Query: ATGCTAATAGCAGAGTTGCTGG	hit: TTGCTAATAGCAGAGTTGCTGG	Del 21, or Del 22	1	Yes	Chr12:109539577-109539598	-	109539580	0.71	UNG
ATTGCTAATAGCAGAGTTGCTG -- hit ATTGCTAATAGCAGAGTTGCGG -- query	Query: ATTGCTAATAGCAGAGTTGCGG	hit: ATTGCTAATAGCAGAGTTGCTG	Del 3	1	No	Chr12:109539578-109539599	-	109539581	9.51	UNG
ATTGCTAATAGCAGAGTTGCTG -- hit ATTGCTAATAGCAGAGTTGCTG -- query	Query: ATTGCTAATAGCAGAGTTGCTG	hit: ATTGCTAATAGCAGAGTTGCTG	Del 1, or Del 2	0	No	Chr12:109539578-109539599	-	109539581	5.51	UNG
GATTGCTAATAGCAGAGTTGCTGG -- hit ANTTGCTAATAGCAGAGTTGCTGG -- query	Query: ANTTGCTAATAGCAGAGTTGCTGG	hit: GATTGCTAATAGCAGAGTTGCTGG	Ins 22	1	Yes	Chr12:109539577-109539600	-	109539580	0.9	UNG
ATTGCTAATAGCAGAGTTGCTGGT -- hit ATTGCTAATAGCAGAGTTGCTNGG -- query	Query: ATTGCTAATAGCAGAGTTGCTNGG	hit: ATTGCTAATAGCAGAGTTGCTGGT	Ins 2	1	No	Chr12:109539576-109539599	-	109539579	11.7	UNG
ATTGCTAATAGCAGAGTTGCTGGT -- hit ATTGCTAATAGCAGAGTTGCTGNG -- query	Query: ATTGCTAATAGCAGAGTTGCTGNG	hit: ATTGCTAATAGCAGAGTTGCTGGT	Ins 1	1	No	Chr12:109539576-109539599	-	109539579	12.7	UNG
CGTGGACTCCCACTTCCAAGAGG -- hit CGTGGACTCCCACTTCCAAGAGG -- query	Query: CGTGGACTCCCACTTCCAAGAGG	hit: CGTGGACTCCCACTTCCAAGAGG	No indel	0	Yes	Chr3:9792836-9792858	+	9792855	0	OGG1
GTGGACTCCCACTTCCAAGAGG -- hit GTGGACTCCCACTTCCAAGAGG -- query	Query: GTGGACTCCCACTTCCAAGAGG	hit: GTGGACTCCCACTTCCAAGAGG	Del 23	0	Yes	Chr3:9792837-9792858	+	9792855	0.61	OGG1
GTGGACTCCCACTTCCAAGAGG -- hit CTGGACTCCCACTTCCAAGAGG -- query	Query: CTGGACTCCCACTTCCAAGAGG	hit: GTGGACTCCCACTTCCAAGAGG	Del 22	1	Yes	Chr3:9792837-9792858	+	9792855	0.71	OGG1
CGTGGACTCCCACTTCCAAGAG -- hit CGTGGACTCCCACTTCCAAGGG -- query	Query: CGTGGACTCCCACTTCCAAGGG	hit: CGTGGACTCCCACTTCCAAGAG	Del 3	1	Yes	Chr3:9792836-9792857	+	9792854	9.51	OGG1
CGTGGACTCCCACTTCCAAGAG -- hit CGTGGACTCCCACTTCCAAGAG -- query	Query: CGTGGACTCCCACTTCCAAGAG	hit: CGTGGACTCCCACTTCCAAGAG	Del 1, or Del 2	0	Yes	Chr3:9792836-9792857	+	9792854	5.51	OGG1
CCGTGGACTCCCACTTCCAAGAGG -- hit CNGTGGACTCCCACTTCCAAGAGG -- query	Query: CNGTGGACTCCCACTTCCAAGAGG	hit: CCGTGGACTCCCACTTCCAAGAGG	Ins 22	0	Yes	Chr3:9792835-9792858	+	9792855	0.8	OGG1
CCGTGGACTCCCACTTCCAAGAGG -- hit CGNTGGACTCCCACTTCCAAGAGG -- query	Query: CGNTGGACTCCCACTTCCAAGAGG	hit: CCGTGGACTCCCACTTCCAAGAGG	Ins 21	1	Yes	Chr3:9792835-9792858	+	9792855	0.9	OGG1
CGTGGACTCCCACTTCCAAGAGGT -- hit CGTGGACTCCCACTTCCAAGANGG -- query	Query: CGTGGACTCCCACTTCCAAGANGG	hit: CGTGGACTCCCACTTCCAAGAGGT	Ins 2	1	No	Chr3:9792836-9792859	+	9792856	11.7	OGG1
CGTGGACTCCCACTTCCAAGAGGT -- hit CGTGGACTCCCACTTCCAAGAGNG -- query	Query: CGTGGACTCCCACTTCCAAGAGNG	hit: CGTGGACTCCCACTTCCAAGAGGT	Ins 1	1	No	Chr3:9792836-9792859	+	9792856	12.7	OGG1
GAGCCAGGGTAACATCTAGCTGG -- hit GAGCCAGGGTAACATCTAGCTGG -- query	Query: GAGCCAGGGTAACATCTAGCTGG	hit: GAGCCAGGGTAACATCTAGCTGG	No indel	0	Yes	Chr3:9792791-9792813	-	9792794	0	OGG1
AGCCAGGGTAACATCTAGCTGG -- hit AGCCAGGGTAACATCTAGCTGG -- query	Query: AGCCAGGGTAACATCTAGCTGG	hit: AGCCAGGGTAACATCTAGCTGG	Del 23	0	Yes	Chr3:9792791-9792812	-	9792794	0.61	OGG1
AGCCAGGGTAACATCTAGCTGG -- hit GGCCAGGGTAACATCTAGCTGG -- query	Query: GGCCAGGGTAACATCTAGCTGG	hit: AGCCAGGGTAACATCTAGCTGG	Del 22	1	Yes	Chr3:9792791-9792812	-	9792794	0.71	OGG1
GAGCCAGGGTAACATCTAGCTG -- hit GAGCCAGGGTAACATCTAGCGG -- query	Query: GAGCCAGGGTAACATCTAGCGG	hit: GAGCCAGGGTAACATCTAGCTG	Del 3	1	No	Chr3:9792792-9792813	-	9792795	9.51	OGG1
GAGCCAGGGTAACATCTAGCTG -- hit GAGCCAGGGTAACATCTAGCTG -- query	Query: GAGCCAGGGTAACATCTAGCTG	hit: GAGCCAGGGTAACATCTAGCTG	Del 1, or Del 2	0	No	Chr3:9792792-9792813	-	9792795	5.51	OGG1
TGAGCCAGGGTAACATCTAGCTGG -- hit GNAGCCAGGGTAACATCTAGCTGG -- query	Query: GNAGCCAGGGTAACATCTAGCTGG	hit: TGAGCCAGGGTAACATCTAGCTGG	Ins 22	1	Yes	Chr3:9792791-9792814	-	9792794	0.9	OGG1
GAGCCAGGGTAACATCTAGCTGGA -- hit GAGCCAGGGTAACATCTAGCTNGG -- query	Query: GAGCCAGGGTAACATCTAGCTNGG	hit: GAGCCAGGGTAACATCTAGCTGGA	Ins 2	1	No	Chr3:9792790-9792813	-	9792793	11.7	OGG1
GAGCCAGGGTAACATCTAGCTGGA -- hit GAGCCAGGGTAACATCTAGCTGNG -- query	Query: GAGCCAGGGTAACATCTAGCTGNG	hit: GAGCCAGGGTAACATCTAGCTGGA	Ins 1	1	No	Chr3:9792790-9792813	-	9792793	12.7	OGG1
GAGTCCACGACGATACCCGGCGG -- hit GAGTCCACGACGATACCCGGCGG -- query	Query: GAGTCCACGACGATACCCGGCGG	hit: GAGTCCACGACGATACCCGGCGG	No indel	0	Yes	Chr3:196229858-196229880	+	196229877	0	RNF168
AGTCCACGACGATACCCGGCGG -- hit AGTCCACGACGATACCCGGCGG -- query	Query: AGTCCACGACGATACCCGGCGG	hit: AGTCCACGACGATACCCGGCGG	Del 23	0	Yes	Chr3:196229859-196229880	+	196229877	0.61	RNF168
AGTCCACGACGATACCCGGCGG -- hit GGTCCACGACGATACCCGGCGG -- query	Query: GGTCCACGACGATACCCGGCGG	hit: AGTCCACGACGATACCCGGCGG	Del 22	1	Yes	Chr3:196229859-196229880	+	196229877	0.71	RNF168
GAGTCCACGACGATACCCGGCG -- hit GAGTCCACGACGATACCCGGGG -- query	Query: GAGTCCACGACGATACCCGGGG	hit: GAGTCCACGACGATACCCGGCG	Del 3	1	No	Chr3:196229858-196229879	+	196229876	9.51	RNF168
GAGTCCACGACGATACCCGGCG -- hit GAGTCCACGACGATACCCGGCG -- query	Query: GAGTCCACGACGATACCCGGCG	hit: GAGTCCACGACGATACCCGGCG	Del 1, or Del 2	0	No	Chr3:196229858-196229879	+	196229876	5.51	RNF168
CGAGTCCACGACGATACCCGGCGG -- hit GNAGTCCACGACGATACCCGGCGG -- query	Query: GNAGTCCACGACGATACCCGGCGG	hit: CGAGTCCACGACGATACCCGGCGG	Ins 22	1	Yes	Chr3:196229857-196229880	+	196229877	0.9	RNF168
GAGTCCACGACGATACCCGGCGGC -- hit GAGTCCACGACGATACCCGGCNGG -- query	Query: GAGTCCACGACGATACCCGGCNGG	hit: GAGTCCACGACGATACCCGGCGGC	Ins 2	1	No	Chr3:196229858-196229881	+	196229878	11.7	RNF168
GAGTCCACGACGATACCCGGCGGC -- hit GAGTCCACGACGATACCCGGCGNG -- query	Query: GAGTCCACGACGATACCCGGCGNG	hit: GAGTCCACGACGATACCCGGCGGC	Ins 1	1	No	Chr3:196229858-196229881	+	196229878	12.7	RNF168
CTCTCGTCAACGTGGAACTGTGG -- hit CTCTCGTCAACGTGGAACTGTGG -- query	Query: CTCTCGTCAACGTGGAACTGTGG	hit: CTCTCGTCAACGTGGAACTGTGG	No indel	0	Yes	Chr3:196229814-196229836	-	196229817	0	RNF168
TCTCGTCAACGTGGAACTGTGG -- hit TCTCGTCAACGTGGAACTGTGG -- query	Query: TCTCGTCAACGTGGAACTGTGG	hit: TCTCGTCAACGTGGAACTGTGG	Del 23	0	Yes	Chr3:196229814-196229835	-	196229817	0.61	RNF168
TCTCGTCAACGTGGAACTGTGG -- hit CCTCGTCAACGTGGAACTGTGG -- query	Query: CCTCGTCAACGTGGAACTGTGG	hit: TCTCGTCAACGTGGAACTGTGG	Del 22	1	Yes	Chr3:196229814-196229835	-	196229817	0.71	RNF168
CTCTCGTCAACGTGGAACTGTG -- hit CTCTCGTCAACGTGGAACTGGG -- query	Query: CTCTCGTCAACGTGGAACTGGG	hit: CTCTCGTCAACGTGGAACTGTG	Del 3	1	No	Chr3:196229815-196229836	-	196229818	9.51	RNF168
CTCTCGTCAACGTGGAACTGTG -- hit CTCTCGTCAACGTGGAACTGTG -- query	Query: CTCTCGTCAACGTGGAACTGTG	hit: CTCTCGTCAACGTGGAACTGTG	Del 1, or Del 2	0	No	Chr3:196229815-196229836	-	196229818	5.51	RNF168
TCTCTCGTCAACGTGGAACTGTGG -- hit CNTCTCGTCAACGTGGAACTGTGG -- query	Query: CNTCTCGTCAACGTGGAACTGTGG	hit: TCTCTCGTCAACGTGGAACTGTGG	Ins 22	1	Yes	Chr3:196229814-196229837	-	196229817	0.9	RNF168
CTCTCGTCAACGTGGAACTGTGGA -- hit CTCTCGTCAACGTGGAACTGTNGG -- query	Query: CTCTCGTCAACGTGGAACTGTNGG	hit: CTCTCGTCAACGTGGAACTGTGGA	Ins 2	1	No	Chr3:196229813-196229836	-	196229816	11.7	RNF168
CTCTCGTCAACGTGGAACTGTGGA -- hit CTCTCGTCAACGTGGAACTGTGNG -- query	Query: CTCTCGTCAACGTGGAACTGTGNG	hit: CTCTCGTCAACGTGGAACTGTGGA	Ins 1	1	No	Chr3:196229813-196229836	-	196229816	12.7	RNF168
GGCTTCCGTATGTACAGCAAGGG -- hit GGCTTCCGTATGTACAGCAAGGG -- query	Query: GGCTTCCGTATGTACAGCAAGGG	hit: GGCTTCCGTATGTACAGCAAGGG	No indel	0	Yes	Chr1:203678624-203678646	+	203678643	0	ATP2B4
AGCTTCCGCATGTACAGCAAGGG -- hit GGCTTCCGTATGTACAGCAAGGG -- query	Query: GGCTTCCGTATGTACAGCAAGGG	hit: AGCTTCCGCATGTACAGCAAGGG	No indel	2	Yes	Chr3:10401590-10401612	-	10401593	0.31	ATP2B2	No indels
GCTTCCGTATGTACAGCAAGGG -- hit GCTTCCGTATGTACAGCAAGGG -- query	Query: GCTTCCGTATGTACAGCAAGGG	hit: GCTTCCGTATGTACAGCAAGGG	Del 22, or Del 23	0	Yes	Chr1:203678625-203678646	+	203678643	0.61	ATP2B4
GCTTCCGCATGTACAGCAAGGG -- hit GCTTCCGTATGTACAGCAAGGG -- query	Query: GCTTCCGTATGTACAGCAAGGG	hit: GCTTCCGCATGTACAGCAAGGG	Del 22, or Del 23	1	Yes	Chr3:10401590-10401611	-	10401593	0.82	ATP2B2	No indels
GCTTCCGTATGTACAGCAAGGG -- hit GGTTCCGTATGTACAGCAAGGG -- query	Query: GGTTCCGTATGTACAGCAAGGG	hit: GCTTCCGTATGTACAGCAAGGG	Del 21	1	Yes	Chr1:203678625-203678646	+	203678643	0.71	ATP2B4
GGCTTCCGTATGTACAGCAAGG -- hit GGCTTCCGTATGTACAGCAGGG -- query	Query: GGCTTCCGTATGTACAGCAGGG	hit: GGCTTCCGTATGTACAGCAAGG	Del 4, or Del 5	1	Yes	Chr1:203678624-203678645	+	203678642	6.81	ATP2B4
GGCTTCCGTATGTACAGCAAGG -- hit GGCTTCCGTATGTACAGCAAGG -- query	Query: GGCTTCCGTATGTACAGCAAGG	hit: GGCTTCCGTATGTACAGCAAGG	Del 1, or Del 2, or Del 3	0	Yes	Chr1:203678624-203678645	+	203678642	4.51	ATP2B4
TGGCTTCCGTATGTACAGCAAGGG -- hit GNGCTTCCGTATGTACAGCAAGGG -- query	Query: GNGCTTCCGTATGTACAGCAAGGG	hit: TGGCTTCCGTATGTACAGCAAGGG	Ins 22	1	Yes	Chr1:203678623-203678646	+	203678643	0.9	ATP2B4
GAGCTTCCGCATGTACAGCAAGGG -- hit GNGCTTCCGTATGTACAGCAAGGG -- query	Query: GNGCTTCCGTATGTACAGCAAGGG	hit: GAGCTTCCGCATGTACAGCAAGGG	Ins 22	1	Yes	Chr3:10401590-10401613	-	10401593	1.01	ATP2B2	No indels
TGGCTTCCGTATGTACAGCAAGGG -- hit GGNCTTCCGTATGTACAGCAAGGG -- query	Query: GGNCTTCCGTATGTACAGCAAGGG	hit: TGGCTTCCGTATGTACAGCAAGGG	Ins 21	1	Yes	Chr1:203678623-203678646	+	203678643	0.9	ATP2B4
GGCTTCCGTATGTACAGCAAGGGC -- hit GGCTTCCGTATGTACAGCAANGGG -- query	Query: GGCTTCCGTATGTACAGCAANGGG	hit: GGCTTCCGTATGTACAGCAAGGGC	Ins 3	1	No	Chr1:203678624-203678647	+	203678644	10.7	ATP2B4
GGCTTCCGTATGTACAGCAAGGGC -- hit GGCTTCCGTATGTACAGCAAGNGG -- query	Query: GGCTTCCGTATGTACAGCAAGNGG	hit: GGCTTCCGTATGTACAGCAAGGGC	Ins 2	1	No	Chr1:203678624-203678647	+	203678644	11.7	ATP2B4
GGCTTCCGTATGTACAGCAAGGGC -- hit GGCTTCCGTATGTACAGCAAGGNG -- query	Query: GGCTTCCGTATGTACAGCAAGGNG	hit: GGCTTCCGTATGTACAGCAAGGGC	Ins 1	1	No	Chr1:203678624-203678647	+	203678644	12.7	ATP2B4
ACCGTTGGGATTCCTGATGACGG -- hit ACCGTTGGGATTCCTGATGACGG -- query	Query: ACCGTTGGGATTCCTGATGACGG	hit: ACCGTTGGGATTCCTGATGACGG	No indel	0	Yes	Chr1:203678601-203678623	-	203678604	0	ATP2B4
CCGTTGGGATTCCTGATGACGG -- hit CCGTTGGGATTCCTGATGACGG -- query	Query: CCGTTGGGATTCCTGATGACGG	hit: CCGTTGGGATTCCTGATGACGG	Del 23	0	Yes	Chr1:203678601-203678622	-	203678604	0.61	ATP2B4
CCGTTGGGATTCCTGATGACGG -- hit ACGTTGGGATTCCTGATGACGG -- query	Query: ACGTTGGGATTCCTGATGACGG	hit: CCGTTGGGATTCCTGATGACGG	Del 21, or Del 22	1	Yes	Chr1:203678601-203678622	-	203678604	0.71	ATP2B4
ACCGTTGGGATTCCTGATGACG -- hit ACCGTTGGGATTCCTGATGAGG -- query	Query: ACCGTTGGGATTCCTGATGAGG	hit: ACCGTTGGGATTCCTGATGACG	Del 3	1	No	Chr1:203678602-203678623	-	203678605	9.51	ATP2B4
ACCGTTGGGATTCCTGATGACG -- hit ACCGTTGGGATTCCTGATGACG -- query	Query: ACCGTTGGGATTCCTGATGACG	hit: ACCGTTGGGATTCCTGATGACG	Del 1, or Del 2	0	No	Chr1:203678602-203678623	-	203678605	5.51	ATP2B4
CACCGTTGGGATTCCTGATGACGG -- hit ANCCGTTGGGATTCCTGATGACGG -- query	Query: ANCCGTTGGGATTCCTGATGACGG	hit: CACCGTTGGGATTCCTGATGACGG	Ins 22	1	Yes	Chr1:203678601-203678624	-	203678604	0.9	ATP2B4
ACCGTTGGGATTCCTGATGACGGT -- hit ACCGTTGGGATTCCTGATGACNGG -- query	Query: ACCGTTGGGATTCCTGATGACNGG	hit: ACCGTTGGGATTCCTGATGACGGT	Ins 2	1	No	Chr1:203678600-203678623	-	203678603	11.7	ATP2B4
ACCGTTGGGATTCCTGATGACGGT -- hit ACCGTTGGGATTCCTGATGACGNG -- query	Query: ACCGTTGGGATTCCTGATGACGNG	hit: ACCGTTGGGATTCCTGATGACGGT	Ins 1	1	No	Chr1:203678600-203678623	-	203678603	12.7	ATP2B4
TTGGCTTGTCGTCTTCTGCAAGG -- hit TTGGCTTGTCGTCTTCTGCAAGG -- query	Query: TTGGCTTGTCGTCTTCTGCAAGG	hit: TTGGCTTGTCGTCTTCTGCAAGG	No indel	0	Yes	Chr1:242016652-242016674	-	242016655	0	EXO1
TGGCTTGTCGTCTTCTGCAAGG -- hit TGGCTTGTCGTCTTCTGCAAGG -- query	Query: TGGCTTGTCGTCTTCTGCAAGG	hit: TGGCTTGTCGTCTTCTGCAAGG	Del 22, or Del 23	0	Yes	Chr1:242016652-242016673	-	242016655	0.61	EXO1
TGGCTTGTCGTCTTCTGCAAGG -- hit TTGCTTGTCGTCTTCTGCAAGG -- query	Query: TTGCTTGTCGTCTTCTGCAAGG	hit: TGGCTTGTCGTCTTCTGCAAGG	Del 20, or Del 21	1	Yes	Chr1:242016652-242016673	-	242016655	0.71	EXO1
TTGGCTTGTCGTCTTCTGCAAG -- hit TTGGCTTGTCGTCTTCTGCAGG -- query	Query: TTGGCTTGTCGTCTTCTGCAGG	hit: TTGGCTTGTCGTCTTCTGCAAG	Del 3, or Del 4	1	Yes	Chr1:242016653-242016674	-	242016656	8.51	EXO1
TTGGCTTGTCGTCTTCTGCAAG -- hit TTGGCTTGTCGTCTTCTGCAAG -- query	Query: TTGGCTTGTCGTCTTCTGCAAG	hit: TTGGCTTGTCGTCTTCTGCAAG	Del 1, or Del 2	0	Yes	Chr1:242016653-242016674	-	242016656	5.51	EXO1
ATTGGCTTGTCGTCTTCTGCAAGG -- hit TNTGGCTTGTCGTCTTCTGCAAGG -- query	Query: TNTGGCTTGTCGTCTTCTGCAAGG	hit: ATTGGCTTGTCGTCTTCTGCAAGG	Ins 22	1	Yes	Chr1:242016652-242016675	-	242016655	0.9	EXO1
ATTGGCTTGTCGTCTTCTGCAAGG -- hit TTNGGCTTGTCGTCTTCTGCAAGG -- query	Query: TTNGGCTTGTCGTCTTCTGCAAGG	hit: ATTGGCTTGTCGTCTTCTGCAAGG	Ins 21	1	Yes	Chr1:242016652-242016675	-	242016655	0.9	EXO1
TTGGCTTGTCGTCTTCTGCAAGGG -- hit TTGGCTTGTCGTCTTCTGCNAAGG -- query	Query: TTGGCTTGTCGTCTTCTGCNAAGG	hit: TTGGCTTGTCGTCTTCTGCAAGGG	Ins 4	1	Yes	Chr1:242016651-242016674	-	242016654	7.7	EXO1
TTGGCTTGTCGTCTTCTGCAAGGG -- hit TTGGCTTGTCGTCTTCTGCANAGG -- query	Query: TTGGCTTGTCGTCTTCTGCANAGG	hit: TTGGCTTGTCGTCTTCTGCAAGGG	Ins 3	1	Yes	Chr1:242016651-242016674	-	242016654	8.7	EXO1
TTGGCTTGTCGTCTTCTGCAAGGG -- hit TTGGCTTGTCGTCTTCTGCAANGG -- query	Query: TTGGCTTGTCGTCTTCTGCAANGG	hit: TTGGCTTGTCGTCTTCTGCAAGGG	Ins 2	0	Yes	Chr1:242016651-242016674	-	242016654	5.7	EXO1
TTGGCTTGTCGTCTTCTGCAAGGG -- hit TTGGCTTGTCGTCTTCTGCAAGNG -- query	Query: TTGGCTTGTCGTCTTCTGCAAGNG	hit: TTGGCTTGTCGTCTTCTGCAAGGG	Ins 1	0	Yes	Chr1:242016651-242016674	-	242016654	6.7	EXO1
TCTTCGTGAGGGGAAAGTCTCGG -- hit TCTTCGTGAGGGGAAAGTCTCGG -- query	Query: TCTTCGTGAGGGGAAAGTCTCGG	hit: TCTTCGTGAGGGGAAAGTCTCGG	No indel	0	Yes	Chr1:242016696-242016718	+	242016715	0	EXO1
CTTCGTGAGGGGAAAGTCTCGG -- hit CTTCGTGAGGGGAAAGTCTCGG -- query	Query: CTTCGTGAGGGGAAAGTCTCGG	hit: CTTCGTGAGGGGAAAGTCTCGG	Del 23	0	Yes	Chr1:242016697-242016718	+	242016715	0.61	EXO1
CTTCGTGAGGGGAAAGTCTCGG -- hit TTTCGTGAGGGGAAAGTCTCGG -- query	Query: TTTCGTGAGGGGAAAGTCTCGG	hit: CTTCGTGAGGGGAAAGTCTCGG	Del 22	1	Yes	Chr1:242016697-242016718	+	242016715	0.71	EXO1
TCTTCGTGAGGGGAAAGTCTCG -- hit TCTTCGTGAGGGGAAAGTCTGG -- query	Query: TCTTCGTGAGGGGAAAGTCTGG	hit: TCTTCGTGAGGGGAAAGTCTCG	Del 3	1	No	Chr1:242016696-242016717	+	242016714	9.51	EXO1
TCTTCGTGAGGGGAAAGTCTCG -- hit TCTTCGTGAGGGGAAAGTCTCG -- query	Query: TCTTCGTGAGGGGAAAGTCTCG	hit: TCTTCGTGAGGGGAAAGTCTCG	Del 1, or Del 2	0	No	Chr1:242016696-242016717	+	242016714	5.51	EXO1
TTCTTCGTGAGGGGAAAGTCTCGG -- hit TNCTTCGTGAGGGGAAAGTCTCGG -- query	Query: TNCTTCGTGAGGGGAAAGTCTCGG	hit: TTCTTCGTGAGGGGAAAGTCTCGG	Ins 22	0	Yes	Chr1:242016695-242016718	+	242016715	0.8	EXO1
TTCTTCGTGAGGGGAAAGTCTCGG -- hit TCNTTCGTGAGGGGAAAGTCTCGG -- query	Query: TCNTTCGTGAGGGGAAAGTCTCGG	hit: TTCTTCGTGAGGGGAAAGTCTCGG	Ins 21	1	Yes	Chr1:242016695-242016718	+	242016715	0.9	EXO1
TCTTCGTGAGGGGAAAGTCTCGGA -- hit TCTTCGTGAGGGGAAAGTCTCNGG -- query	Query: TCTTCGTGAGGGGAAAGTCTCNGG	hit: TCTTCGTGAGGGGAAAGTCTCGGA	Ins 2	1	No	Chr1:242016696-242016719	+	242016716	11.7	EXO1
TCTTCGTGAGGGGAAAGTCTCGGA -- hit TCTTCGTGAGGGGAAAGTCTCGNG -- query	Query: TCTTCGTGAGGGGAAAGTCTCGNG	hit: TCTTCGTGAGGGGAAAGTCTCGGA	Ins 1	1	No	Chr1:242016696-242016719	+	242016716	12.7	EXO1
GGAACATTCATCCGCGAGAAAGG -- hit GGAACATTCATCCGCGAGAAAGG -- query	Query: GGAACATTCATCCGCGAGAAAGG	hit: GGAACATTCATCCGCGAGAAAGG	No indel	0	Yes	Chr2:48018154-48018176	+	48018173	0	MSH6
GAACATTCATCCGCGAGAAAGG -- hit GAACATTCATCCGCGAGAAAGG -- query	Query: GAACATTCATCCGCGAGAAAGG	hit: GAACATTCATCCGCGAGAAAGG	Del 22, or Del 23	0	Yes	Chr2:48018155-48018176	+	48018173	0.61	MSH6
GAACATTCATCCGCGAGAAAGG -- hit GGACATTCATCCGCGAGAAAGG -- query	Query: GGACATTCATCCGCGAGAAAGG	hit: GAACATTCATCCGCGAGAAAGG	Del 20, or Del 21	1	Yes	Chr2:48018155-48018176	+	48018173	0.71	MSH6
GGAACATTCATCCGCGAGAAAG -- hit GGAACATTCATCCGCGAGAAGG -- query	Query: GGAACATTCATCCGCGAGAAGG	hit: GGAACATTCATCCGCGAGAAAG	Del 3, or Del 4, or Del 5	1	Yes	Chr2:48018154-48018175	+	48018172	7.81	MSH6
GGAACATTCATCCGCGAGAAAG -- hit GGAACATTCATCCGCGAGAAAG -- query	Query: GGAACATTCATCCGCGAGAAAG	hit: GGAACATTCATCCGCGAGAAAG	Del 1, or Del 2	0	Yes	Chr2:48018154-48018175	+	48018172	5.51	MSH6
TGGAACATTCATCCGCGAGAAAGG -- hit GNGAACATTCATCCGCGAGAAAGG -- query	Query: GNGAACATTCATCCGCGAGAAAGG	hit: TGGAACATTCATCCGCGAGAAAGG	Ins 22	1	Yes	Chr2:48018153-48018176	+	48018173	0.9	MSH6
TGGAACATTCATCCGCGAGAAAGG -- hit GGNAACATTCATCCGCGAGAAAGG -- query	Query: GGNAACATTCATCCGCGAGAAAGG	hit: TGGAACATTCATCCGCGAGAAAGG	Ins 21	1	Yes	Chr2:48018153-48018176	+	48018173	0.9	MSH6
GGAACATTCATCCGCGAGAAAGGG -- hit GGAACATTCATCCGCGAGNAAAGG -- query	Query: GGAACATTCATCCGCGAGNAAAGG	hit: GGAACATTCATCCGCGAGAAAGGG	Ins 5	1	Yes	Chr2:48018154-48018177	+	48018174	7	MSH6
GGAACATTCATCCGCGAGAAAGGG -- hit GGAACATTCATCCGCGAGANAAGG -- query	Query: GGAACATTCATCCGCGAGANAAGG	hit: GGAACATTCATCCGCGAGAAAGGG	Ins 4	1	Yes	Chr2:48018154-48018177	+	48018174	7.7	MSH6
GGAACATTCATCCGCGAGAAAGGG -- hit GGAACATTCATCCGCGAGAANAGG -- query	Query: GGAACATTCATCCGCGAGAANAGG	hit: GGAACATTCATCCGCGAGAAAGGG	Ins 3	1	Yes	Chr2:48018154-48018177	+	48018174	8.7	MSH6
GGAACATTCATCCGCGAGAAAGGG -- hit GGAACATTCATCCGCGAGAAANGG -- query	Query: GGAACATTCATCCGCGAGAAANGG	hit: GGAACATTCATCCGCGAGAAAGGG	Ins 2	0	Yes	Chr2:48018154-48018177	+	48018174	5.7	MSH6
GGAACATTCATCCGCGAGAAAGGG -- hit GGAACATTCATCCGCGAGAAAGNG -- query	Query: GGAACATTCATCCGCGAGAAAGNG	hit: GGAACATTCATCCGCGAGAAAGGG	Ins 1	0	Yes	Chr2:48018154-48018177	+	48018174	6.7	MSH6
AAACCAGACAAGGCCACCAGGGG -- hit AAACCAGACAAGGCCACCAGGGG -- query	Query: AAACCAGACAAGGCCACCAGGGG	hit: AAACCAGACAAGGCCACCAGGGG	No indel	0	Yes	Chr2:48018114-48018136	-	48018117	0	MSH6
AAACCAGGGAAGGCCACCAGGGG -- hit AAACCAGACAAGGCCACCAGGGG -- query	Query: AAACCAGACAAGGCCACCAGGGG	hit: AAACCAGGGAAGGCCACCAGGGG	No indel	2	Yes	Chr2:100734499-100734521	+	100734518	0.4	AFF3 intron	no indels
AACCAGACAAGGCCACCAGGGG -- hit AACCAGACAAGGCCACCAGGGG -- query	Query: AACCAGACAAGGCCACCAGGGG	hit: AACCAGACAAGGCCACCAGGGG	Del 21, or Del 22, or Del 23	0	Yes	Chr2:48018114-48018135	-	48018117	0.61	MSH6
AACCAGACAAGGCCACCAGGGG -- hit AAACAGACAAGGCCACCAGGGG -- query	Query: AAACAGACAAGGCCACCAGGGG	hit: AACCAGACAAGGCCACCAGGGG	Del 19, or Del 20	1	Yes	Chr2:48018114-48018135	-	48018117	0.73	MSH6
AAACAGGCAAGGCCACCAGGGG -- hit AAACAGACAAGGCCACCAGGGG -- query	Query: AAACAGACAAGGCCACCAGGGG	hit: AAACAGGCAAGGCCACCAGGGG	Del 19, or Del 20	1	Yes	Chr8:46936657-46936678	-	46936660	0.82	MSH6
AAACCAGACAAGGCCACCAGGG -- hit AAACCAGACAAGGCCACCGGGG -- query	Query: AAACCAGACAAGGCCACCGGGG	hit: AAACCAGACAAGGCCACCAGGG	Del 5	1	Yes	Chr2:48018115-48018136	-	48018118	5.81	MSH6
AAACCAGACAAGGCCACCAGGG -- hit AAACCAGACAAGGCCACCAGGG -- query	Query: AAACCAGACAAGGCCACCAGGG	hit: AAACCAGACAAGGCCACCAGGG	Del 1, or Del 2, or Del 3, or Del 4	0	Yes	Chr2:48018115-48018136	-	48018118	3.51	MSH6
TAAACCAGACAAGGCCACCAGGGG -- hit ANAACCAGACAAGGCCACCAGGGG -- query	Query: ANAACCAGACAAGGCCACCAGGGG	hit: TAAACCAGACAAGGCCACCAGGGG	Ins 22	1	Yes	Chr2:48018114-48018137	-	48018117	0.9	MSH6
TAAACCAGACAAGGCCACCAGGGG -- hit AANACCAGACAAGGCCACCAGGGG -- query	Query: AANACCAGACAAGGCCACCAGGGG	hit: TAAACCAGACAAGGCCACCAGGGG	Ins 21	1	Yes	Chr2:48018114-48018137	-	48018117	0.9	MSH6
TAAACCAGACAAGGCCACCAGGGG -- hit AAANCCAGACAAGGCCACCAGGGG -- query	Query: AAANCCAGACAAGGCCACCAGGGG	hit: TAAACCAGACAAGGCCACCAGGGG	Ins 20	1	Yes	Chr2:48018114-48018137	-	48018117	0.92	MSH6
AAACCAGACAAGGCCACCAGGGGT -- hit AAACCAGACAAGGCCACCANGGGG -- query	Query: AAACCAGACAAGGCCACCANGGGG	hit: AAACCAGACAAGGCCACCAGGGGT	Ins 4	1	No	Chr2:48018113-48018136	-	48018116	9.7	MSH6
AAACCAGACAAGGCCACCAGGGGT -- hit AAACCAGACAAGGCCACCAGNGGG -- query	Query: AAACCAGACAAGGCCACCAGNGGG	hit: AAACCAGACAAGGCCACCAGGGGT	Ins 3	1	No	Chr2:48018113-48018136	-	48018116	10.7	MSH6
AAACCAGACAAGGCCACCAGGGGT -- hit AAACCAGACAAGGCCACCAGGNGG -- query	Query: AAACCAGACAAGGCCACCAGGNGG	hit: AAACCAGACAAGGCCACCAGGGGT	Ins 2	1	No	Chr2:48018113-48018136	-	48018116	11.7	MSH6
AAACCAGACAAGGCCACCAGGGGT -- hit AAACCAGACAAGGCCACCAGGGNG -- query	Query: AAACCAGACAAGGCCACCAGGGNG	hit: AAACCAGACAAGGCCACCAGGGGT	Ins 1	1	No	Chr2:48018113-48018136	-	48018116	12.7	MSH6
GGCTGCATACACTGTTTCTATGG -- hit GGCTGCATACACTGTTTCTATGG -- query	Query: GGCTGCATACACTGTTTCTATGG	hit: GGCTGCATACACTGTTTCTATGG	No indel	0	Yes	Chr3:37059030-37059052	-	37059033	0	MLH1
GGCTGAATACACAGTTTCTATGG -- hit GGCTGCATACACTGTTTCTATGG -- query	Query: GGCTGCATACACTGTTTCTATGG	hit: GGCTGAATACACAGTTTCTATGG	No indel	2	Yes	Chr10:29222219-29222241	+	29222238	0.65	Intergenic region	no indels
GCTGCATACACTGTTTCTATGG -- hit GCTGCATACACTGTTTCTATGG -- query	Query: GCTGCATACACTGTTTCTATGG	hit: GCTGCATACACTGTTTCTATGG	Del 22, or Del 23	0	Yes	Chr3:37059030-37059051	-	37059033	0.61	MLH1
GCTGCATACACTGTTTCTATGG -- hit GGTGCATACACTGTTTCTATGG -- query	Query: GGTGCATACACTGTTTCTATGG	hit: GCTGCATACACTGTTTCTATGG	Del 21	1	Yes	Chr3:37059030-37059051	-	37059033	0.71	MLH1
GGCTGCATACACTGTTTCTATG -- hit GGCTGCATACACTGTTTCTAGG -- query	Query: GGCTGCATACACTGTTTCTAGG	hit: GGCTGCATACACTGTTTCTATG	Del 3	1	No	Chr3:37059031-37059052	-	37059034	9.51	MLH1
GGCTGCATACACTGTTTCTATG -- hit GGCTGCATACACTGTTTCTATG -- query	Query: GGCTGCATACACTGTTTCTATG	hit: GGCTGCATACACTGTTTCTATG	Del 1, or Del 2	0	No	Chr3:37059031-37059052	-	37059034	5.51	MLH1
AGGCTGCATACACTGTTTCTATGG -- hit GNGCTGCATACACTGTTTCTATGG -- query	Query: GNGCTGCATACACTGTTTCTATGG	hit: AGGCTGCATACACTGTTTCTATGG	Ins 22	1	Yes	Chr3:37059030-37059053	-	37059033	0.9	MLH1
AGGCTGCATACACTGTTTCTATGG -- hit GGNCTGCATACACTGTTTCTATGG -- query	Query: GGNCTGCATACACTGTTTCTATGG	hit: AGGCTGCATACACTGTTTCTATGG	Ins 21	1	Yes	Chr3:37059030-37059053	-	37059033	0.9	MLH1
GGCTGCATACACTGTTTCTATGGC -- hit GGCTGCATACACTGTTTCTATNGG -- query	Query: GGCTGCATACACTGTTTCTATNGG	hit: GGCTGCATACACTGTTTCTATGGC	Ins 2	1	No	Chr3:37059029-37059052	-	37059032	11.7	MLH1
GGCTGCATACACTGTTTCTATGGC -- hit GGCTGCATACACTGTTTCTATGNG -- query	Query: GGCTGCATACACTGTTTCTATGNG	hit: GGCTGCATACACTGTTTCTATGGC	Ins 1	1	No	Chr3:37059029-37059052	-	37059032	12.7	MLH1
TCAAACTGAGAGAGATTGCCAGG -- hit TCAAACTGAGAGAGATTGCCAGG -- query	Query: TCAAACTGAGAGAGATTGCCAGG	hit: TCAAACTGAGAGAGATTGCCAGG	No indel	0	Yes	Chr2:47637239-47637261	-	47637242	0	MSH2
CAAACTGAGAGAGATTGCCAGG -- hit CAAACTGAGAGAGATTGCCAGG -- query	Query: CAAACTGAGAGAGATTGCCAGG	hit: CAAACTGAGAGAGATTGCCAGG	Del 23	0	Yes	Chr2:47637239-47637260	-	47637242	0.61	MSH2
CAAACTGAGAGAGATTGCCAGG -- hit TAAACTGAGAGAGATTGCCAGG -- query	Query: TAAACTGAGAGAGATTGCCAGG	hit: CAAACTGAGAGAGATTGCCAGG	Del 22	1	Yes	Chr2:47637239-47637260	-	47637242	0.71	MSH2
GCAAACTGAGAGAGTTGCCAGG -- hit TCAAACTGAGAGAGTTGCCAGG -- query	Query: TCAAACTGAGAGAGTTGCCAGG	hit: GCAAACTGAGAGAGTTGCCAGG	Del 9	1	Yes	Chr3:110102616-110102637	+	110102634	1.41	Intergenic region	no indels
TCAAACTGAGAGAGATTGCCAG -- hit TCAAACTGAGAGAGATTGCCGG -- query	Query: TCAAACTGAGAGAGATTGCCGG	hit: TCAAACTGAGAGAGATTGCCAG	Del 3	1	Yes	Chr2:47637240-47637261	-	47637243	9.51	MSH2
TCAAACTGAGAGAGATTGCCAG -- hit TCAAACTGAGAGAGATTGCCAG -- query	Query: TCAAACTGAGAGAGATTGCCAG	hit: TCAAACTGAGAGAGATTGCCAG	Del 1, or Del 2	0	Yes	Chr2:47637240-47637261	-	47637243	5.51	MSH2
TTCAAACTGAGAGAGATTGCCAGG -- hit TNCAAACTGAGAGAGATTGCCAGG -- query	Query: TNCAAACTGAGAGAGATTGCCAGG	hit: TTCAAACTGAGAGAGATTGCCAGG	Ins 22	0	Yes	Chr2:47637239-47637262	-	47637242	0.8	MSH2
TTCAAACTGAGAGAGATTGCCAGG -- hit TCNAAACTGAGAGAGATTGCCAGG -- query	Query: TCNAAACTGAGAGAGATTGCCAGG	hit: TTCAAACTGAGAGAGATTGCCAGG	Ins 21	1	Yes	Chr2:47637239-47637262	-	47637242	0.9	MSH2
TCAAACTGAGAGAGATTGCCAGGA -- hit TCAAACTGAGAGAGATTGCCANGG -- query	Query: TCAAACTGAGAGAGATTGCCANGG	hit: TCAAACTGAGAGAGATTGCCAGGA	Ins 2	1	No	Chr2:47637238-47637261	-	47637241	11.7	MSH2
TCAAACTGAGAGAGATTGCCAGGA -- hit TCAAACTGAGAGAGATTGCCAGNG -- query	Query: TCAAACTGAGAGAGATTGCCAGNG	hit: TCAAACTGAGAGAGATTGCCAGGA	Ins 1	1	No	Chr2:47637238-47637261	-	47637241	12.7	MSH2
AATGATATGTCAGCTTCCATTGG -- hit AATGATATGTCAGCTTCCATTGG -- query	Query: AATGATATGTCAGCTTCCATTGG	hit: AATGATATGTCAGCTTCCATTGG	No indel	0	Yes	Chr2:47637281-47637303	+	47637300	0	MSH2
ATGATATGTCAGCTTCCATTGG -- hit ATGATATGTCAGCTTCCATTGG -- query	Query: ATGATATGTCAGCTTCCATTGG	hit: ATGATATGTCAGCTTCCATTGG	Del 22, or Del 23	0	Yes	Chr2:47637282-47637303	+	47637300	0.61	MSH2
ATGATATGTCAGCTTCCATTGG -- hit AAGATATGTCAGCTTCCATTGG -- query	Query: AAGATATGTCAGCTTCCATTGG	hit: ATGATATGTCAGCTTCCATTGG	Del 21	1	Yes	Chr2:47637282-47637303	+	47637300	0.71	MSH2
AATGATATGTCAGCTTCCATTG -- hit AATGATATGTCAGCTTCCATGG -- query	Query: AATGATATGTCAGCTTCCATGG	hit: AATGATATGTCAGCTTCCATTG	Del 3, or Del 4	1	No	Chr2:47637281-47637302	+	47637299	8.51	MSH2
AATGATATGTCAGCTTCCATTG -- hit AATGATATGTCAGCTTCCATTG -- query	Query: AATGATATGTCAGCTTCCATTG	hit: AATGATATGTCAGCTTCCATTG	Del 1, or Del 2	0	No	Chr2:47637281-47637302	+	47637299	5.51	MSH2
CAATGATATGTCAGCTTCCATTGG -- hit ANATGATATGTCAGCTTCCATTGG -- query	Query: ANATGATATGTCAGCTTCCATTGG	hit: CAATGATATGTCAGCTTCCATTGG	Ins 22	1	Yes	Chr2:47637280-47637303	+	47637300	0.9	MSH2
CAATGATATGTCAGCTTCCATTGG -- hit AANTGATATGTCAGCTTCCATTGG -- query	Query: AANTGATATGTCAGCTTCCATTGG	hit: CAATGATATGTCAGCTTCCATTGG	Ins 21	1	Yes	Chr2:47637280-47637303	+	47637300	0.9	MSH2
AATGATATGTCAGCTTCCATTGGT -- hit AATGATATGTCAGCTTCCATTNGG -- query	Query: AATGATATGTCAGCTTCCATTNGG	hit: AATGATATGTCAGCTTCCATTGGT	Ins 2	1	No	Chr2:47637281-47637304	+	47637301	11.7	MSH2
AATGATATGTCAGCTTCCATTGGT -- hit AATGATATGTCAGCTTCCATTGNG -- query	Query: AATGATATGTCAGCTTCCATTGNG	hit: AATGATATGTCAGCTTCCATTGGT	Ins 1	1	No	Chr2:47637281-47637304	+	47637301	12.7	MSH2
GTATCCTTAAACCTGACTTAAGG -- hit GTATCCTTAAACCTGACTTAAGG -- query	Query: GTATCCTTAAACCTGACTTAAGG	hit: GTATCCTTAAACCTGACTTAAGG	No indel	0	Yes	Chr2:190682863-190682885	+	190682882	0	PMS1
TATCCTTAAACCTGACTTAAGG -- hit TATCCTTAAACCTGACTTAAGG -- query	Query: TATCCTTAAACCTGACTTAAGG	hit: TATCCTTAAACCTGACTTAAGG	Del 23	0	Yes	Chr2:190682864-190682885	+	190682882	0.61	PMS1
TATCCTTAAACCTGACTTAAGG -- hit GATCCTTAAACCTGACTTAAGG -- query	Query: GATCCTTAAACCTGACTTAAGG	hit: TATCCTTAAACCTGACTTAAGG	Del 22	1	Yes	Chr2:190682864-190682885	+	190682882	0.71	PMS1
GTATCCTTAAACCTGACTTAAG -- hit GTATCCTTAAACCTGACTTAGG -- query	Query: GTATCCTTAAACCTGACTTAGG	hit: GTATCCTTAAACCTGACTTAAG	Del 3, or Del 4	1	Yes	Chr2:190682863-190682884	+	190682881	8.51	PMS1
GTATCCTTAAACCTGACTTAAG -- hit GTATCCTTAAACCTGACTTAAG -- query	Query: GTATCCTTAAACCTGACTTAAG	hit: GTATCCTTAAACCTGACTTAAG	Del 1, or Del 2	0	Yes	Chr2:190682863-190682884	+	190682881	5.51	PMS1
GGTATCCTTAAACCTGACTTAAGG -- hit GNTATCCTTAAACCTGACTTAAGG -- query	Query: GNTATCCTTAAACCTGACTTAAGG	hit: GGTATCCTTAAACCTGACTTAAGG	Ins 22	0	Yes	Chr2:190682862-190682885	+	190682882	0.8	PMS1
GGTATCCTTAAACCTGACTTAAGG -- hit GTNATCCTTAAACCTGACTTAAGG -- query	Query: GTNATCCTTAAACCTGACTTAAGG	hit: GGTATCCTTAAACCTGACTTAAGG	Ins 21	1	Yes	Chr2:190682862-190682885	+	190682882	0.9	PMS1
GTATCCTTAAACCTGACTTAAGGA -- hit GTATCCTTAAACCTGACTTAANGG -- query	Query: GTATCCTTAAACCTGACTTAANGG	hit: GTATCCTTAAACCTGACTTAAGGA	Ins 2	1	No	Chr2:190682863-190682886	+	190682883	11.7	PMS1
GTATCCTTAAACCTGACTTAAGGA -- hit GTATCCTTAAACCTGACTTAAGNG -- query	Query: GTATCCTTAAACCTGACTTAAGNG	hit: GTATCCTTAAACCTGACTTAAGGA	Ins 1	1	No	Chr2:190682863-190682886	+	190682883	12.7	PMS1
GCAGTTACAGTTGTACCTGTTGG -- hit GCAGTTACAGTTGTACCTGTTGG -- query	Query: GCAGTTACAGTTGTACCTGTTGG	hit: GCAGTTACAGTTGTACCTGTTGG	No indel	0	Yes	Chr2:190682736-190682758	-	190682739	0	PMS1
CAGTTACAGTTGTACCTGTTGG -- hit CAGTTACAGTTGTACCTGTTGG -- query	Query: CAGTTACAGTTGTACCTGTTGG	hit: CAGTTACAGTTGTACCTGTTGG	Del 23	0	Yes	Chr2:190682736-190682757	-	190682739	0.61	PMS1
CAGTTACAGTTGTACCTGTTGG -- hit GAGTTACAGTTGTACCTGTTGG -- query	Query: GAGTTACAGTTGTACCTGTTGG	hit: CAGTTACAGTTGTACCTGTTGG	Del 22	1	Yes	Chr2:190682736-190682757	-	190682739	0.71	PMS1
GCAGTACAGTTGTACCTGTTTG -- hit GCAGTACAGTTGTACCTGTTGG -- query	Query: GCAGTACAGTTGTACCTGTTGG	hit: GCAGTACAGTTGTACCTGTTTG	Del 18, or Del 19	1	No	Chr11:17904930-17904951	+	17904948	5.64	SERGEF intron	no indels
GCAGTTACAGTTGTACCTGTTG -- hit GCAGTTACAGTTGTACCTGTGG -- query	Query: GCAGTTACAGTTGTACCTGTGG	hit: GCAGTTACAGTTGTACCTGTTG	Del 3, or Del 4	1	No	Chr2:190682737-190682758	-	190682740	8.51	PMS1
GCAGTTACAGTTGTACCTGTTG -- hit GCAGTTACAGTTGTACCTGTTG -- query	Query: GCAGTTACAGTTGTACCTGTTG	hit: GCAGTTACAGTTGTACCTGTTG	Del 1, or Del 2	0	No	Chr2:190682737-190682758	-	190682740	5.51	PMS1
AGCAGTTACAGTTGTACCTGTTGG -- hit GNCAGTTACAGTTGTACCTGTTGG -- query	Query: GNCAGTTACAGTTGTACCTGTTGG	hit: AGCAGTTACAGTTGTACCTGTTGG	Ins 22	1	Yes	Chr2:190682736-190682759	-	190682739	0.9	PMS1
GCAGTTACAGTTGTACCTGTTGGC -- hit GCAGTTACAGTTGTACCTGTTNGG -- query	Query: GCAGTTACAGTTGTACCTGTTNGG	hit: GCAGTTACAGTTGTACCTGTTGGC	Ins 2	1	No	Chr2:190682735-190682758	-	190682738	11.7	PMS1
GCAGTTACAGTTGTACCTGTTGGC -- hit GCAGTTACAGTTGTACCTGTTGNG -- query	Query: GCAGTTACAGTTGTACCTGTTGNG	hit: GCAGTTACAGTTGTACCTGTTGGC	Ins 1	1	No	Chr2:190682735-190682758	-	190682738	12.7	PMS1
ATGCTGTCTTCTAGCACTTCAGG -- hit ATGCTGTCTTCTAGCACTTCAGG -- query	Query: ATGCTGTCTTCTAGCACTTCAGG	hit: ATGCTGTCTTCTAGCACTTCAGG	No indel	0	Yes	Chr7:6027017-6027039	-	6027020	0	PMS2
TGCTGTCTTCTAGCACTTCAGG -- hit TGCTGTCTTCTAGCACTTCAGG -- query	Query: TGCTGTCTTCTAGCACTTCAGG	hit: TGCTGTCTTCTAGCACTTCAGG	Del 23	0	Yes	Chr7:6027017-6027038	-	6027020	0.61	PMS2
TGCTGTCTTCTAGCACTTCAGG -- hit AGCTGTCTTCTAGCACTTCAGG -- query	Query: AGCTGTCTTCTAGCACTTCAGG	hit: TGCTGTCTTCTAGCACTTCAGG	Del 22	1	Yes	Chr7:6027017-6027038	-	6027020	0.71	PMS2
ATGCTTCTTCTAGCACTTTAGG -- hit ATGCTTCTTCTAGCACTTCAGG -- query	Query: ATGCTTCTTCTAGCACTTCAGG	hit: ATGCTTCTTCTAGCACTTTAGG	Del 18	1	Yes	Chr17:37155093-37155114	+	37155111	3.66	Intergenic region	no indels
ATGCTGTCTTCTAGCACTTCAG -- hit ATGCTGTCTTCTAGCACTTCGG -- query	Query: ATGCTGTCTTCTAGCACTTCGG	hit: ATGCTGTCTTCTAGCACTTCAG	Del 3	1	Yes	Chr7:6027018-6027039	-	6027021	9.51	PMS2
ATGCTGTCTTCTAGCACTTCAG -- hit ATGCTGTCTTCTAGCACTTCAG -- query	Query: ATGCTGTCTTCTAGCACTTCAG	hit: ATGCTGTCTTCTAGCACTTCAG	Del 1, or Del 2	0	Yes	Chr7:6027018-6027039	-	6027021	5.51	PMS2
TATGCTGTCTTCTAGCACTTCAGG -- hit ANTGCTGTCTTCTAGCACTTCAGG -- query	Query: ANTGCTGTCTTCTAGCACTTCAGG	hit: TATGCTGTCTTCTAGCACTTCAGG	Ins 22	1	Yes	Chr7:6027017-6027040	-	6027020	0.9	PMS2
ATGCTGTCTTCTAGCACTTCAGGT -- hit ATGCTGTCTTCTAGCACTTCANGG -- query	Query: ATGCTGTCTTCTAGCACTTCANGG	hit: ATGCTGTCTTCTAGCACTTCAGGT	Ins 2	1	No	Chr7:6027016-6027039	-	6027019	11.7	PMS2
ATGCTGTCTTCTAGCACTTCAGGT -- hit ATGCTGTCTTCTAGCACTTCAGNG -- query	Query: ATGCTGTCTTCTAGCACTTCAGNG	hit: ATGCTGTCTTCTAGCACTTCAGGT	Ins 1	1	No	Chr7:6027016-6027039	-	6027019	12.7	PMS2
